# Altered RNA-processing provides a mechanistic framework delineating human sex-reversal associated with pathogenic variants in the RNA-helicase DHX37

**DOI:** 10.1101/2025.01.10.632330

**Authors:** Maëva Elzaiat, Estelle Talouarn, Somboon Wankanit, Laurène Schlick, Caroline Eozenou, Joëlle Bignon-Topalovic, Etienne Kornobis, Pierre-Henri Commere, Chloé Baum, Valérie Seffer, Ken McElreavey, Anu Bashamboo

**Affiliations:** Human Developmental Genetics, CNRS UMR3738, Institut Pasteur, Université Paris Cité, Paris, France; Department of Pediatrics, Faculty of Medicine Ramathibodi Hospital, Mahidol University, Bangkok, 10400, Thailand; Institut Pasteur, Université Paris Cité, Plate-forme Technologique Biomics, F-75015 Paris, France; Institut Pasteur, Université Paris Cité, Bioinformatics and Biostatistics Hub, F-75015 Paris, France; Cytometry Platform, Institut Pasteur, Université Paris Cité, Paris, France; UTechs Single-Cell Biomarkers Platforms, Institut Pasteur, Université Paris Cité, Paris, France

**Keywords:** DHX37, 46, XY DSD, sex-determination, HyperTRIBE, single-cell full-length transcriptomics, induced Sertoli-like cells

## Abstract

Recurrent heterozygous missense variants in the highly conserved RNA-helicase *DHX37,* which is required for ribosome biogenesis, are a frequent cause of 46,XY sex-reversal or testis regression syndrome. How these missense variants specifically disrupt testis formation is unknown. Here, we demonstrate that mutant DHX37 proteins retain their ATPase activity and are not associated with stabilization of cellular β-catenin. Transfection of DHX37 p.R674Q mutant protein in an *in-vitro* cellular model recapitulating human Sertoli cell formation, showed a reduced activation of pro-testis genes compared to the WT protein. The expression of a DHX37 mutant protein in *in-vitro* derived human Sertoli-like cells (iSLCs) was also associated with global changes in gene expression, predicted to impact basic cellular functions. To define RNA transcripts interacting with either the WT or a mutant (p.R674Q) protein, we combined HyperTRIBE and single-cell full-length RNA-sequencing approaches using iSLCs. Gene ontology analysis indicated that transcripts targeted by WT DHX37 were primarily associated with cytoskeleton organization, including cell motility and cell adhesion. However, in contrast transcripts targeted by the mutated DHX37 protein, were not only associated with cytoskeleton organization but also with protein degradation and cell death. These data provide mechanistic framework that may explain how variants in the DHX37 protein can result in 46,XY sex-reversal through altered RNA networks that are required for the formation and maintenance of the supporting cell lineages of the human testis.
