## Supplemental Table S4 for "Altered RNA-processing provides a mechanistic framework delineating human sex-reversal associated with pathogenic variants in the RNA-helicase DHX37"

### Sheet: (i) WT
#term ID	term description (BP)	observed gene count	background gene count	strength	signal	false discovery rate	matching proteins in the network (labels)
GO:0071840	Cellular component organization or biogenesis	148	5639	0.14	0.29	0.0244	VCL,SIPA1L3,KRR1,NUP155,NAA50,NECTIN2,MDM2,UNC13C,SYT1,MNAT1,MPP5,SLC12A2,AJUBA,CUL3,RAB7A,SEMA3A,NRP1,CDH13,LIMD1,ATP10D,DLC1,LTO1,PLEKHH2,CFDP1,CXADR,KCNMA1,FMNL2,MAP1B,SH3D19,HOOK3,ALCAM,DST,TMOD3,HEG1,PANK2,GLS,ROCK2,DNAAF4,POC1B,SMCHD1,TRAK2,RTN4,TRIO,TERB2,PTK2,SERINC1,MAP4K4,ATR,DLG1,ANXA2,THSD4,OPHN1,SYNJ2,SPTBN1,MYOF,MYLK,GNL3L,CDC14A,HEATR1,RAB29,MDM4,DDR2,IFI16,KHDC4,GATAD2B,ASCC3,SGIP…
GO:0016043	Cellular component organization	141	5436	0.14	0.28	0.0287	VCL,SIPA1L3,NUP155,NAA50,NECTIN2,MDM2,UNC13C,SYT1,MNAT1,MPP5,SLC12A2,AJUBA,CUL3,RAB7A,SEMA3A,NRP1,CDH13,LIMD1,ATP10D,DLC1,LTO1,PLEKHH2,CFDP1,CXADR,KCNMA1,FMNL2,MAP1B,SH3D19,HOOK3,ALCAM,DST,TMOD3,HEG1,PANK2,GLS,ROCK2,DNAAF4,POC1B,SMCHD1,TRAK2,RTN4,TRIO,TERB2,PTK2,MAP4K4,ATR,DLG1,ANXA2,THSD4,OPHN1,SYNJ2,SPTBN1,MYOF,MYLK,CDC14A,RAB29,MDM4,DDR2,IFI16,KHDC4,GATAD2B,ASCC3,SGIP1,SPATA6,CCSER2,DNM1,PHACT…
GO:0048519	Negative regulation of biological process	139	5313	0.14	0.28	0.0287	VCL,NUP155,EIF2AK2,ZC3HAV1,VHL,MDM2,MNAT1,SPAG9,RHEB,SLC12A2,AJUBA,SMG6,CUL3,PLPP1,RAB7A,SEMA3A,NRP1,PRKAR2A,CDK6,CCAR1,CDH13,LIMD1,DLC1,CRIM1,SLC7A11,NBAS,PLEKHH2,PTPRR,CFDP1,UBASH3B,CXADR,KCNMA1,MAP1B,PHAX,RUNX1,AXL,SOCS5,HOOK3,AGR3,TMOD3,APOBEC3F,HEG1,ROCK2,DCBLD2,SMCHD1,GRIN2A,CCDC84,FOXK2,RTN4,TRIO,PTK2,MAP4K4,ATR,CTSB,DLG1,ANXA2,MAGI2,SRGAP1,OPHN1,SPRED2,SPTBN1,FRMD4A,GNL3L,PTPN14,RAB29,MDM…
GO:0007275	Multicellular organism development	113	4209	0.15	0.29	0.0287	VCL,SIPA1L3,GNB4,MDM2,SYT1,MNAT1,MPP5,RHEB,CUL3,SEMA3A,NRP1,CDK6,CDH13,DLC1,CRIM1,SLC7A11,MBNL1,PTPRR,HS3ST3A1,ANKH,CXADR,CAPN2,MAP1B,RUNX1,ANKRD11,AXL,HOOK3,ALCAM,TMOD3,HEG1,PANK2,ROCK2,DNAAF4,SMCHD1,TRAK2,GRIN2A,RTN4,TRIO,PTK2,MAP4K4,CTSB,DLG1,ANXA2,MAGI2,WLS,OPHN1,SYNJ2,SH3PXD2A,SPTBN1,MYLK,PTPN14,RAB29,MDM4,DDR2,IFI16,GON4L,ENTPD7,HS2ST1,BEND6,IL1RAPL2,PHACTR4,PRKG1,COL5A2,MAP3K20,EXT1,FEZ2,A…
GO:0048731	System development	106	3867	0.16	0.29	0.0287	VCL,SIPA1L3,GNB4,MDM2,SYT1,MNAT1,MPP5,RHEB,CUL3,SEMA3A,NRP1,CDK6,CDH13,DLC1,CRIM1,SLC7A11,MBNL1,HS3ST3A1,ANKH,CXADR,MAP1B,RUNX1,ANKRD11,AXL,HOOK3,ALCAM,TMOD3,HEG1,PANK2,ROCK2,DNAAF4,SMCHD1,TRAK2,GRIN2A,RTN4,TRIO,PTK2,MAP4K4,CTSB,DLG1,ANXA2,MAGI2,WLS,OPHN1,SYNJ2,SH3PXD2A,SPTBN1,MYLK,PTPN14,RAB29,MDM4,DDR2,IFI16,GON4L,ENTPD7,HS2ST1,BEND6,IL1RAPL2,PHACTR4,PRKG1,COL5A2,EXT1,FEZ2,JAK2,LOXL2,GPR149,SPO…
GO:0044085	Cellular component biogenesis	83	2702	0.21	0.3	0.0282	VCL,KRR1,NECTIN2,MDM2,UNC13C,SYT1,MNAT1,MPP5,AJUBA,CUL3,RAB7A,NRP1,CDH13,LIMD1,DLC1,LTO1,MAP1B,DST,TMOD3,HEG1,GLS,DNAAF4,POC1B,SMCHD1,RTN4,PTK2,SERINC1,DLG1,ANXA2,THSD4,OPHN1,SPTBN1,MYLK,GNL3L,CDC14A,HEATR1,RAB29,MDM4,KHDC4,SGIP1,SPATA6,MED18,MRTO4,TRPM3,STAM,EXT1,ABRAXAS1,JAK2,PKP4,CENPN,CFAP44,LIMA1,ITGB1,KIF24,MAGI1,KIF4B,CPLANE1,RNF212,NDUFS1,EXOSC6,RAF1,PRKCA,SEPTIN7,NCK1,CCDC39,RPL7L1,TAF1L…
GO:0051128	Regulation of cellular component organization	78	2365	0.24	0.34	0.0141	VCL,EIF2AK2,SYT1,MNAT1,SPAG9,AJUBA,SMG6,CUL3,RAB7A,SEMA3A,NRP1,CDH13,DLC1,CRIM1,SLC7A11,PLEKHH2,CAPN2,MAP1B,SPIDR,RUNX1,AXL,TMOD3,ROCK2,DCBLD2,CCDC84,RTN4,PTK2,MAP4K4,ATR,DLG1,ANXA2,MAGI2,OPHN1,SPTBN1,GNL3L,RAB29,DDR2,SGIP1,IL1RAPL2,STAM,AHNAK,FEZ2,ASPH,RABGEF1,LIMA1,SPOCK1,PPHLN1,MAPK8,NAV3,NEDD4L,KIF24,RASSF8,CLEC16A,TANC2,CD44,RAF1,MAVS,EFHC2,AFAP1,ARHGAP22,SEPTIN7,NCK1,PTPRG,IQCJ-SCHIP1,MYO10…
GO:0022607	Cellular component assembly	75	2467	0.21	0.3	0.0287	VCL,NECTIN2,MDM2,UNC13C,SYT1,MNAT1,MPP5,AJUBA,CUL3,RAB7A,NRP1,CDH13,LIMD1,DLC1,MAP1B,DST,TMOD3,HEG1,GLS,DNAAF4,POC1B,SMCHD1,RTN4,PTK2,DLG1,ANXA2,THSD4,OPHN1,SPTBN1,MYLK,CDC14A,RAB29,MDM4,KHDC4,SGIP1,SPATA6,MED18,MRTO4,TRPM3,STAM,EXT1,ABRAXAS1,JAK2,PKP4,CENPN,CFAP44,LIMA1,ITGB1,KIF24,MAGI1,KIF4B,CPLANE1,RNF212,NDUFS1,RAF1,PRKCA,SEPTIN7,NCK1,CCDC39,TAF1L,SMYD3,TTC26,WWTR1,ABLIM3,ASAP1,FGD4,KIRREL3,…
GO:0009653	Anatomical structure morphogenesis	72	2229	0.23	0.3	0.0282	VCL,SIPA1L3,NECTIN2,VHL,MDM2,MPP5,AJUBA,CUL3,SEMA3A,NRP1,CDH13,DLC1,MBNL1,HS3ST3A1,ANKH,CAPN2,MAP1B,ANKRD11,AXL,ALCAM,TMOD3,HEG1,PANK2,ROCK2,TSPEAR,RTN4,TRIO,PTK2,MAP4K4,DLG1,ANXA2,MAGI2,WLS,OPHN1,SH3PXD2A,SPTBN1,MYOF,MYLK,PTPN14,MDM4,HS2ST1,PHACTR4,COL5A2,MAP3K20,EXT1,FEZ2,ASPH,LOXL2,ITGB1,SOS1,CPE,CPLANE1,CD44,PRKCA,ARHGAP22,PTBP3,CCDC39,RPL7L1,WWTR1,TENM3,TXNRD1,KIRREL3,HMGA2,HIF1A,TSHR,DNM1L,…
GO:0050790	Regulation of catalytic activity	72	2370	0.21	0.29	0.0302	FAM13B,SIPA1L3,EIF2AK2,RABGAP1L,GABBR2,MNAT1,AJUBA,SMG6,NRP1,PRKAR2A,DLC1,CRIM1,UBASH3B,AXL,SOCS5,HEG1,PPP1R42,DNMBP,ROCK2,CWF19L1,GRIN2A,PPP2R5E,TRIO,PTK2,SERINC1,MAP4K4,CTSB,DLG1,ANXA2,MAGI2,SRGAP1,OPHN1,SH3PXD2A,SPRED2,RASAL2,DDR2,IFI16,XIAP,PHACTR4,PRKG1,DFFA,ASPH,RABGEF1,JAK2,PKP4,ANXA4,SPOCK1,MAPK8,ITGB1,SOS1,SLC8A1,CD44,RAF1,ARHGAP22,NCK1,SMYD3,PPIA,WWTR1,XRCC4,CAMK2D,CCNC,ASAP1,FGD4,HMGA2…
GO:0007010	Cytoskeleton organization	46	1229	0.3	0.31	0.0287	SIPA1L3,NECTIN2,AJUBA,CUL3,NRP1,LIMD1,DLC1,CXADR,FMNL2,MAP1B,SH3D19,HOOK3,DST,TMOD3,ROCK2,DNAAF4,POC1B,DLG1,OPHN1,SPTBN1,CDC14A,CCSER2,PHACTR4,PRKG1,MAP3K20,ABRAXAS1,JAK2,CFAP44,LIMA1,ITGB1,KIF24,RMDN1,KIF4B,RAF1,FRMD5,EFHC2,MARK3,NCK1,CCDC39,TTC26,ABLIM3,ERBIN,FGD4,SLC16A1,G3V2T6_HUMAN,SRGAP2C
GO:0030030	Cell projection organization	43	1158	0.29	0.31	0.0287	VCL,NECTIN2,AJUBA,CUL3,SEMA3A,NRP1,CDH13,MAP1B,ALCAM,DNAAF4,POC1B,RTN4,TRIO,PTK2,MAP4K4,OPHN1,MYLK,CDC14A,SPATA6,PRKG1,EXT1,FEZ2,JAK2,CFAP44,LIMA1,ITGB1,KIF24,SOS1,CPLANE1,SEPTIN7,NCK1,CCDC39,TTC26,WWTR1,ABLIM3,ASAP1,FGD4,KIRREL3,TSHR,NUMB,SRGAP2C,BTBD8,DOCK10
GO:0120036	Plasma membrane bounded cell projection organization	42	1112	0.3	0.32	0.0287	VCL,NECTIN2,AJUBA,SEMA3A,NRP1,CDH13,MAP1B,ALCAM,DNAAF4,POC1B,RTN4,TRIO,PTK2,MAP4K4,OPHN1,MYLK,CDC14A,SPATA6,PRKG1,EXT1,FEZ2,JAK2,CFAP44,LIMA1,ITGB1,KIF24,SOS1,CPLANE1,SEPTIN7,NCK1,CCDC39,TTC26,WWTR1,ABLIM3,ASAP1,FGD4,KIRREL3,TSHR,NUMB,SRGAP2C,BTBD8,DOCK10
GO:0040012	Regulation of locomotion	40	1032	0.31	0.32	0.0287	VCL,SPAG9,AJUBA,SEMA3A,NRP1,CDK6,CCAR1,CDH13,DLC1,PTPRR,ROCK2,RTN4,PTK2,MAP4K4,MAGI2,SRGAP1,MYLK,DDR2,PRKG1,DDX58,RABGEF1,JAK2,ITGB1,NAV3,SLC8A1,RAF1,FRMD5,PRKCA,NCK1,PTPRG,HIF1A,TSHR,APPL2,DNM1L,NUMB,SRGAP2C,VEGFC,FOXP1,DOCK10,FOXP1-2
GO:2000145	Regulation of cell motility	39	988	0.32	0.32	0.0287	VCL,SPAG9,AJUBA,SEMA3A,NRP1,CDK6,CCAR1,CDH13,DLC1,PTPRR,ROCK2,RTN4,PTK2,MAP4K4,MAGI2,SRGAP1,MYLK,DDR2,PRKG1,DDX58,RABGEF1,JAK2,ITGB1,NAV3,SLC8A1,RAF1,FRMD5,PRKCA,NCK1,PTPRG,HIF1A,APPL2,DNM1L,NUMB,SRGAP2C,VEGFC,FOXP1,DOCK10,FOXP1-2
GO:0030334	Regulation of cell migration	37	927	0.33	0.32	0.0287	VCL,SPAG9,AJUBA,SEMA3A,NRP1,CCAR1,CDH13,DLC1,PTPRR,ROCK2,RTN4,PTK2,MAP4K4,MAGI2,SRGAP1,MYLK,DDR2,PRKG1,DDX58,RABGEF1,JAK2,ITGB1,NAV3,SLC8A1,FRMD5,PRKCA,NCK1,PTPRG,HIF1A,APPL2,DNM1L,NUMB,SRGAP2C,VEGFC,FOXP1,DOCK10,FOXP1-2
GO:0060322	Head development	34	823	0.34	0.32	0.0287	GNB4,SYT1,MNAT1,MPP5,SEMA3A,NRP1,CDK6,DLC1,SLC7A11,ANKRD11,AXL,HOOK3,GRIN2A,RTN4,WLS,OPHN1,SYNJ2,PRKG1,EXT1,ASPH,ITGB1,SOS1,SLC8A1,CPLANE1,RAF1,CCDC39,PTPRG,KIRREL3,HIF1A,NUMB,SRGAP2C,FOXP1,GRHL2,FOXP1-2
GO:0051129	Negative regulation of cellular component organization	29	691	0.35	0.28	0.0496	MNAT1,SMG6,RAB7A,SEMA3A,NRP1,DLC1,PLEKHH2,MAP1B,TMOD3,ROCK2,CCDC84,RTN4,ANXA2,SPTBN1,GNL3L,RAB29,FEZ2,RABGEF1,LIMA1,SPOCK1,NAV3,KIF24,CLEC16A,RAF1,NCK1,PTPRG,IQCJ-SCHIP1,HNRNPC,SRGAP2C
GO:0048729	Tissue morphogenesis	26	565	0.39	0.32	0.0330	VCL,MDM2,MPP5,AJUBA,NRP1,DLC1,HS3ST3A1,HEG1,DLG1,WLS,OPHN1,MYLK,MDM4,HS2ST1,PHACTR4,EXT1,ITGB1,SOS1,CPLANE1,CD44,CCDC39,TXNRD1,HMGA2,HIF1A,VEGFC,GRHL2
GO:0120031	Plasma membrane bounded cell projection assembly	23	418	0.46	0.34	0.0287	VCL,AJUBA,NRP1,CDH13,DNAAF4,POC1B,OPHN1,MYLK,CDC14A,SPATA6,CFAP44,ITGB1,KIF24,CPLANE1,SEPTIN7,NCK1,CCDC39,TTC26,WWTR1,ABLIM3,ASAP1,FGD4,SRGAP2C
GO:0009611	Response to wounding	23	444	0.44	0.34	0.0287	VCL,AJUBA,NRP1,SLC7A11,DGKE,UBASH3B,MAP1B,AXL,DST,DCBLD2,GRIN2A,MYOF,F8,NMNAT1,EXT1,JAK2,ITGB1,JMJD1C,CD44,RAF1,PPIA,HIF1A,CD59
GO:0051056	Regulation of small GTPase mediated signal transduction	18	314	0.48	0.33	0.0357	FAM13B,SIPA1L3,CUL3,NRP1,DLC1,HEG1,DNMBP,RTN4,TRIO,MAP4K4,OPHN1,RABGEF1,ITGB1,SOS1,RAF1,ARHGAP22,ERBIN,FGD4
GO:0030032	Lamellipodium assembly	7	37	1.0	0.4	0.0287	VCL,AJUBA,CDH13,ITGB1,NCK1,ABLIM3,FGD4
GO:1903729	Regulation of plasma membrane organization	5	18	1.17	0.38	0.0357	ANXA2,AHNAK,XRCC4,ASAP1,ATP8B1

### Sheet: (ii) spe R674Q
#term ID	term description (BP)	observed gene count	background gene count	strength	signal	false discovery rate	matching proteins in the network (labels)
GO:0010604	Positive regulation of macromolecule metabolic process	75	3533	0.2	0.26	0.0497	MYH9,PPP3R1,PKD2,ELF1,SYMPK,ACTN4,MICAL2,TFCP2,METTL16,MED15,POLR2D,SH3RF1,APP,ZYG11B,RICTOR,SHLD2,DIP2B,ADAM17,UACA,ZNF609,FMN2,LARP4B,NRIP1,SMAD3,ZNF224,NPAS2,RERE,FERMT2,RBPJ,PLSCR1,FN1,WAC,WARS1,TRIM38,ATP2B4,ZEB1,AKAP13,QKI,SASH1,ZNF292,NCOA3,STK4,UPF3A,ARIH1,TRIM5,RBMS3,PICALM,ACTN1,SETD4,TPTEP2-CSNK1E,WDR43,TF,SETD2,MARCHF7,TCF12,DCUN1D4,NSD1,TNIK,PNPT1,MEF2B,TBL1XR1,RAB3GAP1,BDNF,SS18,HFE…
GO:0051173	Positive regulation of nitrogen compound metabolic process	71	3166	0.22	0.28	0.0357	MYH9,PPP3R1,PKD2,ELF1,SYMPK,ACTN4,MICAL2,TFCP2,METTL16,MED15,POLR2D,DDAH1,SH3RF1,APP,ZYG11B,RICTOR,SHLD2,DIP2B,ADAM17,UACA,ZNF609,FMN2,LARP4B,NRIP1,SMAD3,ZNF224,NPAS2,RERE,FERMT2,RBPJ,PLSCR1,FN1,WAC,TRIM38,ATP2B4,ZEB1,AKAP13,SASH1,ZNF292,NCOA3,STK4,UPF3A,ARIH1,TRIM5,PICALM,ACTN1,TPTEP2-CSNK1E,WDR43,TF,MARCHF7,TCF12,DCUN1D4,NSD1,TNIK,PNPT1,MEF2B,TBL1XR1,RAB3GAP1,BDNF,SS18,HFE,UHMK1,SH3RF2,NEDD4,AM…
GO:0007010	Cytoskeleton organization	37	1229	0.35	0.31	0.0357	MYH9,PKD2,ACTN4,MICAL2,KATNBL1,MARK4,FER,ARPC2,RICTOR,FMN2,ARHGAP10,FRMD6,NF1,TPM1,CD2AP,NCKAP1,MACF1,MAST2,UTRN,EPB41L2,KATNAL1,RUFY3,STAG1,ACTN1,PAFAH1B1,TF,PARD3B,SETD2,WDR73,TNIK,PDCD6IP,SS18,SIPA1L1,MEF2A,PDLIM5,CDC42,BICD1
GO:0022603	Regulation of anatomical structure morphogenesis	29	920	0.37	0.29	0.0497	MYH9,ACTN4,SYNJ2BP,SMURF2,RASA1,DDAH1,ARPC2,DIP2B,FERMT2,FN1,WARS1,GOLGA4,ATP2B4,NF1,TPM1,MARCHF5,MACF1,SASH1,RUFY3,SEMA5A,PAFAH1B1,GRIP1,TNIK,BDNF,NEDD4,ATP10A,SIPA1L1,PDLIM5,CDC42
GO:0032446	Protein modification by small protein conjugation	27	750	0.43	0.32	0.0357	TRPC4AP,SMURF2,SH3RF1,WAC,SIAH1,TRIM38,MARCHF5,TULP4,SASH1,ARIH1,TRIM5,DCAF16,UBE2E2,SOCS6,MARCHF7,DCUN1D4,BIRC6,HECTD2,SENP6,BRAP,FBXL7,SH3RF2,NEDD4,MARCHF1,AMBRA1,RNF213,CDC42
GO:0016567	Protein ubiquitination	25	682	0.43	0.32	0.0357	TRPC4AP,SMURF2,SH3RF1,WAC,SIAH1,TRIM38,MARCHF5,TULP4,SASH1,ARIH1,TRIM5,DCAF16,UBE2E2,SOCS6,MARCHF7,BIRC6,HECTD2,BRAP,FBXL7,SH3RF2,NEDD4,MARCHF1,AMBRA1,RNF213,CDC42
GO:0030036	Actin cytoskeleton organization	24	547	0.51	0.42	0.0120	MYH9,ACTN4,MICAL2,FER,ARPC2,RICTOR,FMN2,FRMD6,NF1,TPM1,CD2AP,NCKAP1,UTRN,EPB41L2,RUFY3,ACTN1,PAFAH1B1,TF,TNIK,PDCD6IP,SIPA1L1,MEF2A,PDLIM5,CDC42
GO:0010810	Regulation of cell-substrate adhesion	13	217	0.65	0.35	0.0357	ACTN4,RASA1,ARPC2,EDIL3,SMAD3,FERMT2,FN1,NF1,MACF1,UTRN,STK4,PEAK1,CDC42
GO:0045773	Positive regulation of axon extension	6	36	1.09	0.38	0.0364	FN1,GOLGA4,MACF1,RUFY3,SEMA5A,PAFAH1B1

### Sheet: (iii) all DEG
#term ID	term description	observed gene count	background gene count	strength	signal	false discovery rate	matching proteins in your network (labels)
GO:0009987	Cellular process	490	14826	0.03	0.25	0.0419	ARF5,SKAP2,RANBP9,NFE2L3,OTUD5,BCL3,REXO1,PCDHB2,EIF2AK1,PDRG1,CMTM6,TMED1,SLC25A1,ANKRD54,L3MBTL2,PIGH,PNN,NUTF2,PLLP,SFRP1,CHRAC1,PAF1,SF3A2,FSD1,CNFN,DNASE2,BET1,CAV2,RPA3,FIS1,CEP41,UNC93B1,PRPF19,AKAP3,CMAS,HCFC2,ODC1,ORC2,MSH6,PLEKHA3,WDR77,AKR7A2,STBD1,DUSP4,RNF11,ORMDL2,MBOAT7,GNG11,GNGT1,LIF,STRIP2,NDUFA2,COLGALT1,SCO1,MBD2,ARF3,NARS1,TBX3,AVIL,ESPL1,FHOD1,ACSBG1,TMEM63B,FDXACB1,FDX1,RMD…
GO:0008152	Metabolic process	315	7988	0.11	0.51	1.94e-05	FUCA2,NFE2L3,OTUD5,REXO1,EIF2AK1,SLC25A1,PIGH,PNN,CHRAC1,PAF1,SF3A2,DNASE2,RPA3,FIS1,CEP41,AEBP1,PRPF19,CMAS,HCFC2,ODC1,ORC2,MSH6,WDR77,AKR7A2,STBD1,DUSP4,RNF11,ORMDL2,MBOAT7,LIF,NDUFA2,UBE2M,MBD2,NARS1,TBX3,ESPL1,ACSBG1,FDXACB1,FDX1,TOPBP1,METTL5,GALC,MOCOS,TRAF5,VAC14,PDGFRB,EIF3J,APH1B,ZDHHC2,PKD1,N4BP1,MAP2K2,PIAS4,CHMP3,MCM6,POLQ,GFM1,NOP58,SUB1,FBXW11,PRKAR2A,NDUFA9,PHLDA1,CDK2,CSAD,MFAP1,R…
GO:0071704	Organic substance metabolic process	298	7522	0.11	0.5	4.02e-05	FUCA2,NFE2L3,OTUD5,REXO1,EIF2AK1,SLC25A1,PIGH,PNN,CHRAC1,PAF1,SF3A2,DNASE2,RPA3,CEP41,AEBP1,PRPF19,CMAS,HCFC2,ODC1,ORC2,MSH6,WDR77,AKR7A2,STBD1,DUSP4,RNF11,ORMDL2,MBOAT7,LIF,NDUFA2,UBE2M,MBD2,NARS1,TBX3,ESPL1,ACSBG1,FDXACB1,FDX1,TOPBP1,METTL5,GALC,MOCOS,TRAF5,VAC14,PDGFRB,EIF3J,APH1B,ZDHHC2,PKD1,N4BP1,MAP2K2,PIAS4,CHMP3,MCM6,POLQ,GFM1,NOP58,SUB1,FBXW11,NDUFA9,PHLDA1,CDK2,CSAD,MFAP1,RHBDL3,ELAC1,P…
GO:0044238	Primary metabolic process	295	7156	0.13	0.57	2.02e-06	FUCA2,NFE2L3,OTUD5,REXO1,EIF2AK1,SLC25A1,PIGH,PNN,CHRAC1,PAF1,SF3A2,DNASE2,RPA3,CEP41,AEBP1,PRPF19,HCFC2,ODC1,ORC2,MSH6,WDR77,AKR7A2,STBD1,DUSP4,RNF11,ORMDL2,MBOAT7,LIF,NDUFA2,UBE2M,MBD2,NARS1,TBX3,ESPL1,ACSBG1,FDXACB1,FDX1,TOPBP1,METTL5,GALC,MOCOS,TRAF5,VAC14,PDGFRB,EIF3J,APH1B,ZDHHC2,PKD1,N4BP1,MAP2K2,PIAS4,CHMP3,MCM6,POLQ,GFM1,NOP58,SUB1,FBXW11,NDUFA9,PHLDA1,CDK2,CSAD,MFAP1,RHBDL3,ELAC1,PGD,EI…
GO:0044237	Cellular metabolic process	276	6568	0.14	0.57	2.02e-06	NFE2L3,REXO1,EIF2AK1,SLC25A1,PIGH,PNN,CHRAC1,PAF1,SF3A2,DNASE2,RPA3,FIS1,PRPF19,CMAS,HCFC2,ODC1,ORC2,MSH6,WDR77,AKR7A2,STBD1,DUSP4,RNF11,ORMDL2,MBOAT7,LIF,NDUFA2,NARS1,TBX3,ACSBG1,FDXACB1,FDX1,TOPBP1,METTL5,GALC,MOCOS,VAC14,PDGFRB,EIF3J,APH1B,ZDHHC2,PKD1,N4BP1,MAP2K2,PIAS4,CHMP3,MCM6,POLQ,GFM1,NOP58,SUB1,FBXW11,PRKAR2A,NDUFA9,PHLDA1,CDK2,CSAD,MFAP1,ELAC1,PGD,EIF2D,RPS27A,PELO,SHPRH,AASDHPPT,LTO1,…
GO:0006807	Nitrogen compound metabolic process	275	6643	0.13	0.55	5.82e-06	NFE2L3,OTUD5,REXO1,EIF2AK1,SLC25A1,PIGH,PNN,CHRAC1,PAF1,SF3A2,DNASE2,RPA3,CEP41,AEBP1,PRPF19,CMAS,HCFC2,ODC1,ORC2,MSH6,WDR77,AKR7A2,DUSP4,RNF11,ORMDL2,MBOAT7,LIF,NDUFA2,UBE2M,MBD2,NARS1,TBX3,ESPL1,ACSBG1,FDXACB1,TOPBP1,METTL5,GALC,MOCOS,TRAF5,PDGFRB,EIF3J,APH1B,ZDHHC2,PKD1,N4BP1,MAP2K2,PIAS4,CHMP3,MCM6,POLQ,GFM1,NOP58,SUB1,FBXW11,NDUFA9,PHLDA1,CDK2,CSAD,MFAP1,RHBDL3,ELAC1,EIF2D,RPS27A,PELO,SHPRH,…
GO:0019222	Regulation of metabolic process	261	6784	0.1	0.39	0.0022	RANBP9,NFE2L3,OTUD5,BCL3,EIF2AK1,ANKRD54,L3MBTL2,SFRP1,CHRAC1,PAF1,ZNF574,FIS1,AEBP1,PRPF19,HCFC2,ODC1,ORC2,MSH6,WDR77,ATAD2B,BHLHE41,ORMDL2,ZNF350,MBOAT7,LIF,EAPP,ZNF764,MBD2,TBX3,AVIL,FHOD1,METTL5,KLF3,TRAF5,VAC14,PDGFRB,EIF3J,APH1B,ATF1,ZDHHC2,PKD1,N4BP1,MAP2K2,PIAS4,ZNF264,MCM6,POLQ,GFM1,SUB1,FBXW11,PRKAR2A,CDK2,IFNAR1,EIF2D,CREB3L4,CSRNP1,PELO,CCT5,DCP1B,NDUFC2,OBI1,SMARCA5,MTERF3,BUB1B,SPAT…
GO:0060255	Regulation of macromolecule metabolic process	247	6249	0.11	0.43	0.00078	RANBP9,NFE2L3,OTUD5,BCL3,EIF2AK1,ANKRD54,L3MBTL2,SFRP1,CHRAC1,PAF1,ZNF574,FIS1,AEBP1,PRPF19,HCFC2,ODC1,ORC2,MSH6,WDR77,ATAD2B,BHLHE41,ORMDL2,ZNF350,LIF,EAPP,ZNF764,MBD2,TBX3,FHOD1,METTL5,KLF3,TRAF5,PDGFRB,EIF3J,APH1B,ATF1,ZDHHC2,PKD1,N4BP1,MAP2K2,PIAS4,ZNF264,MCM6,POLQ,GFM1,SUB1,FBXW11,PRKAR2A,CDK2,EIF2D,CREB3L4,CSRNP1,PELO,CCT5,DCP1B,OBI1,SMARCA5,MTERF3,BUB1B,SPATC1L,NACC1,PRKCI,ATXN7,F2RL1,ORC5…
GO:0043170	Macromolecule metabolic process	243	5781	0.14	0.53	2.32e-05	NFE2L3,OTUD5,REXO1,EIF2AK1,PIGH,PNN,CHRAC1,PAF1,SF3A2,DNASE2,RPA3,CEP41,AEBP1,PRPF19,HCFC2,ORC2,MSH6,WDR77,STBD1,DUSP4,RNF11,LIF,UBE2M,MBD2,NARS1,TBX3,ESPL1,FDXACB1,TOPBP1,METTL5,MOCOS,TRAF5,PDGFRB,EIF3J,APH1B,ZDHHC2,PKD1,N4BP1,MAP2K2,PIAS4,CHMP3,MCM6,POLQ,GFM1,NOP58,SUB1,FBXW11,PHLDA1,CDK2,MFAP1,RHBDL3,ELAC1,EIF2D,RPS27A,PELO,SHPRH,ASB6,AASDHPPT,LTO1,DCP1B,OBI1,SMARCA5,ATG3,ERCC3,MRPL17,AGL,RNPE…
GO:0080090	Regulation of primary metabolic process	240	5899	0.12	0.46	0.00030	RANBP9,NFE2L3,BCL3,EIF2AK1,ANKRD54,L3MBTL2,SFRP1,CHRAC1,PAF1,ZNF574,FIS1,AEBP1,PRPF19,HCFC2,ODC1,ORC2,MSH6,WDR77,ATAD2B,BHLHE41,ORMDL2,ZNF350,MBOAT7,LIF,EAPP,ZNF764,MBD2,TBX3,AVIL,FHOD1,METTL5,KLF3,TRAF5,PDGFRB,EIF3J,APH1B,ATF1,ZDHHC2,PKD1,N4BP1,MAP2K2,PIAS4,ZNF264,MCM6,POLQ,GFM1,SUB1,FBXW11,PRKAR2A,CDK2,EIF2D,CREB3L4,CSRNP1,PELO,CCT5,DCP1B,NDUFC2,OBI1,SMARCA5,MTERF3,BUB1B,SPATC1L,NACC1,PRKCI,ATX…
GO:0051171	Regulation of nitrogen compound metabolic process	235	5734	0.13	0.46	0.00028	RANBP9,NFE2L3,BCL3,EIF2AK1,ANKRD54,L3MBTL2,SFRP1,CHRAC1,PAF1,ZNF574,FIS1,AEBP1,PRPF19,HCFC2,ODC1,ORC2,MSH6,WDR77,ATAD2B,BHLHE41,ORMDL2,ZNF350,LIF,EAPP,ZNF764,MBD2,TBX3,FHOD1,METTL5,KLF3,TRAF5,PDGFRB,EIF3J,APH1B,ATF1,ZDHHC2,PKD1,N4BP1,MAP2K2,PIAS4,ZNF264,MCM6,POLQ,GFM1,SUB1,FBXW11,PRKAR2A,CDK2,EIF2D,CREB3L4,CSRNP1,PELO,CCT5,DCP1B,NDUFC2,OBI1,SMARCA5,MTERF3,BUB1B,SPATC1L,NACC1,PRKCI,ATXN7,F2RL1,ORC…
GO:0031323	Regulation of cellular metabolic process	231	5681	0.12	0.45	0.00037	NFE2L3,BCL3,EIF2AK1,ANKRD54,L3MBTL2,SFRP1,CHRAC1,PAF1,ZNF574,FIS1,AEBP1,PRPF19,HCFC2,ORC2,MSH6,WDR77,ATAD2B,BHLHE41,ORMDL2,ZNF350,MBOAT7,LIF,EAPP,ZNF764,MBD2,TBX3,AVIL,FHOD1,METTL5,KLF3,TRAF5,VAC14,PDGFRB,EIF3J,ATF1,PKD1,N4BP1,MAP2K2,PIAS4,ZNF264,MCM6,POLQ,GFM1,SUB1,FBXW11,PRKAR2A,CDK2,IFNAR1,EIF2D,CREB3L4,CSRNP1,PELO,CCT5,DCP1B,NDUFC2,OBI1,SMARCA5,MTERF3,SPATC1L,NACC1,PRKCI,ATXN7,F2RL1,ORC5,NFIL…
GO:0071840	Cellular component organization or biogenesis	220	5639	0.11	0.35	0.0061	SKAP2,RANBP9,BCL3,PCDHB2,TMED1,L3MBTL2,CHRAC1,SF3A2,FSD1,DNASE2,BET1,CAV2,RPA3,FIS1,CEP41,PRPF19,HCFC2,PLEKHA3,WDR77,STBD1,LIF,STRIP2,NDUFA2,COLGALT1,SCO1,MBD2,AVIL,ESPL1,FHOD1,FDXACB1,EXOC6,METTL5,RSBN1,PDGFRB,EIF3J,ATF1,ZDHHC2,PKD1,COTL1,CCDC6,CHMP3,MCM6,POLQ,NOP58,RAB10,SUB1,FBXW11,NDUFA9,LLPH,CDK2,CDH2,SH3GL1,EIF2D,PELO,SHPRH,NOM1,LTO1,NDUFC2,SMARCA5,ATG3,ERCC3,MTERF3,BUB1B,TMSB15A,KPNB1,SPAT…
GO:0016043	Cellular component organization	208	5436	0.1	0.28	0.0269	SKAP2,RANBP9,BCL3,PCDHB2,TMED1,L3MBTL2,CHRAC1,SF3A2,FSD1,DNASE2,BET1,CAV2,RPA3,FIS1,CEP41,PRPF19,HCFC2,PLEKHA3,WDR77,STBD1,LIF,STRIP2,NDUFA2,COLGALT1,SCO1,MBD2,AVIL,ESPL1,FHOD1,EXOC6,RSBN1,PDGFRB,EIF3J,ATF1,ZDHHC2,PKD1,COTL1,CCDC6,CHMP3,MCM6,POLQ,RAB10,SUB1,FBXW11,NDUFA9,LLPH,CDK2,CDH2,SH3GL1,EIF2D,PELO,SHPRH,LTO1,NDUFC2,SMARCA5,ATG3,ERCC3,MTERF3,BUB1B,TMSB15A,KPNB1,SPATC1L,CHCHD4,PRKCI,ATXN7,F2R…
GO:0048519	Negative regulation of biological process	202	5313	0.09	0.25	0.0454	SKAP2,RANBP9,NFE2L3,OTUD5,BCL3,EIF2AK1,TTLL12,L3MBTL2,SFRP1,PAF1,CAV2,FIS1,AEBP1,PRPF19,HCFC2,ORC2,MSH6,WDR77,DUSP4,BHLHE41,ORMDL2,ZNF350,LIF,EAPP,ZNF764,MBD2,TBX3,AVIL,ESPL1,TOPBP1,KLF3,TRAF5,PDGFRB,N4BP1,PIAS4,CHMP3,POLQ,SUB1,FBXW11,PRKAR2A,CDK2,CDH2,PELO,DCP1B,NDUFC2,SMARCA5,ATG3,MTERF3,BUB1B,TMSB15A,NACC1,PRKCI,ATXN7,F2RL1,NFIL3,ARF6,VPS35,MED1,MIDN,TMED10,SCG2,THAP11,YWHAG,NUDT16L1,ZBTB21,PD…
GO:1901564	Organonitrogen compound metabolic process	198	4981	0.11	0.35	0.0065	OTUD5,EIF2AK1,SLC25A1,PIGH,PAF1,CEP41,AEBP1,PRPF19,CMAS,HCFC2,ODC1,WDR77,DUSP4,RNF11,ORMDL2,MBOAT7,LIF,NDUFA2,UBE2M,MBD2,NARS1,ESPL1,ACSBG1,GALC,MOCOS,TRAF5,PDGFRB,EIF3J,APH1B,ZDHHC2,PKD1,MAP2K2,PIAS4,CHMP3,GFM1,FBXW11,NDUFA9,PHLDA1,CDK2,CSAD,RHBDL3,EIF2D,RPS27A,SHPRH,ASB6,AASDHPPT,LTO1,NDUFC2,OBI1,SMARCA5,ATG3,MRPL17,RNPEP,CHCHD4,PRKCI,ATXN7,BDH2,SPTSSA,CLPX,MRPL16,MED1,VPS37C,PPIC,TRIM56,PAM,MG…
GO:0010468	Regulation of gene expression	192	4899	0.11	0.31	0.0170	NFE2L3,OTUD5,BCL3,EIF2AK1,L3MBTL2,SFRP1,PAF1,ZNF574,AEBP1,PRPF19,HCFC2,ORC2,WDR77,ATAD2B,BHLHE41,ZNF350,LIF,EAPP,ZNF764,MBD2,TBX3,FHOD1,METTL5,KLF3,TRAF5,EIF3J,ATF1,PKD1,N4BP1,MAP2K2,PIAS4,ZNF264,GFM1,SUB1,FBXW11,CDK2,EIF2D,CREB3L4,CSRNP1,PELO,DCP1B,SMARCA5,MTERF3,NACC1,PRKCI,ATXN7,F2RL1,NFIL3,VPS35,NUDT21,MED1,TMED10,THAP11,TRIM56,PAM,ZBTB21,PDE12,HOXB9,HEG1,FGF5,RNF26,TFE3,DIS3L2,EID2B,RUVBL1,F…
GO:0048523	Negative regulation of cellular process	188	4736	0.11	0.33	0.0113	SKAP2,RANBP9,NFE2L3,OTUD5,BCL3,EIF2AK1,TTLL12,L3MBTL2,SFRP1,PAF1,CAV2,FIS1,AEBP1,PRPF19,HCFC2,ORC2,MSH6,WDR77,DUSP4,BHLHE41,ORMDL2,ZNF350,LIF,EAPP,ZNF764,MBD2,TBX3,AVIL,ESPL1,TOPBP1,KLF3,TRAF5,PDGFRB,N4BP1,PIAS4,CHMP3,POLQ,SUB1,FBXW11,PRKAR2A,CDK2,CDH2,DCP1B,NDUFC2,SMARCA5,MTERF3,BUB1B,TMSB15A,NACC1,PRKCI,ATXN7,F2RL1,NFIL3,ARF6,VPS35,MED1,MIDN,SCG2,THAP11,YWHAG,NUDT16L1,ZBTB21,PDE12,HEG1,DIS3L2,E…
GO:0009889	Regulation of biosynthetic process	175	4205	0.13	0.39	0.0026	NFE2L3,BCL3,EIF2AK1,L3MBTL2,SFRP1,PAF1,ZNF574,AEBP1,HCFC2,ORC2,WDR77,ATAD2B,BHLHE41,ORMDL2,ZNF350,LIF,EAPP,ZNF764,MBD2,TBX3,AVIL,FHOD1,METTL5,KLF3,TRAF5,PDGFRB,EIF3J,ATF1,PKD1,MAP2K2,PIAS4,ZNF264,GFM1,SUB1,FBXW11,CDK2,EIF2D,CREB3L4,CSRNP1,PELO,CCT5,DCP1B,NDUFC2,SMARCA5,MTERF3,NACC1,PRKCI,ATXN7,F2RL1,NFIL3,VPS35,MED1,THAP11,TRIM56,PAM,ZBTB21,PDE12,HOXB9,TFE3,DIS3L2,EID2B,RUVBL1,FADS1,ZBTB2,TRIM25,…
GO:0031326	Regulation of cellular biosynthetic process	173	4143	0.14	0.4	0.0026	NFE2L3,BCL3,EIF2AK1,L3MBTL2,SFRP1,PAF1,ZNF574,AEBP1,HCFC2,ORC2,WDR77,ATAD2B,BHLHE41,ORMDL2,ZNF350,LIF,EAPP,ZNF764,MBD2,TBX3,AVIL,FHOD1,METTL5,KLF3,TRAF5,PDGFRB,EIF3J,ATF1,PKD1,MAP2K2,PIAS4,ZNF264,GFM1,SUB1,FBXW11,CDK2,EIF2D,CREB3L4,CSRNP1,PELO,CCT5,DCP1B,NDUFC2,SMARCA5,MTERF3,NACC1,PRKCI,ATXN7,F2RL1,NFIL3,VPS35,MED1,THAP11,TRIM56,PAM,ZBTB21,PDE12,HOXB9,TFE3,DIS3L2,EID2B,RUVBL1,FADS1,ZBTB2,TRIM25,…
GO:0034641	Cellular nitrogen compound metabolic process	171	3463	0.21	0.64	1.33e-06	NFE2L3,REXO1,EIF2AK1,SLC25A1,PNN,CHRAC1,PAF1,SF3A2,DNASE2,RPA3,PRPF19,CMAS,ODC1,ORC2,MSH6,WDR77,ORMDL2,NDUFA2,NARS1,TBX3,ACSBG1,FDXACB1,TOPBP1,METTL5,GALC,EIF3J,APH1B,N4BP1,PIAS4,MCM6,POLQ,GFM1,NOP58,SUB1,NDUFA9,CDK2,MFAP1,ELAC1,EIF2D,RPS27A,PELO,SHPRH,AASDHPPT,LTO1,DCP1B,NDUFC2,SMARCA5,ERCC3,MRPL17,BDH2,ORC5,NFIL3,SPTSSA,CLPX,MRPL16,NUDT21,MED1,RRM1,PAM,UTP23,PDE12,RPL15,HOXB9,MRPL57,MCM9,CRAT,D…
GO:0010556	Regulation of macromolecule biosynthetic process	168	3980	0.14	0.4	0.0022	NFE2L3,BCL3,EIF2AK1,L3MBTL2,SFRP1,PAF1,ZNF574,AEBP1,HCFC2,ORC2,WDR77,ATAD2B,BHLHE41,ORMDL2,ZNF350,LIF,EAPP,ZNF764,MBD2,TBX3,FHOD1,METTL5,KLF3,TRAF5,PDGFRB,EIF3J,ATF1,PKD1,MAP2K2,PIAS4,ZNF264,GFM1,SUB1,FBXW11,CDK2,EIF2D,CREB3L4,CSRNP1,PELO,CCT5,DCP1B,SMARCA5,MTERF3,NACC1,PRKCI,ATXN7,F2RL1,NFIL3,MED1,THAP11,TRIM56,PAM,ZBTB21,PDE12,HOXB9,TFE3,DIS3L2,EID2B,RUVBL1,FADS1,ZBTB2,TRIM25,ZNF771,WRAP53,AKAP…
GO:0019219	Regulation of nucleobase-containing compound metabolic process	165	4074	0.12	0.32	0.0143	NFE2L3,BCL3,L3MBTL2,SFRP1,CHRAC1,PAF1,ZNF574,FIS1,AEBP1,PRPF19,HCFC2,ORC2,MSH6,WDR77,ATAD2B,BHLHE41,ZNF350,LIF,EAPP,ZNF764,MBD2,TBX3,FHOD1,KLF3,TRAF5,PDGFRB,ATF1,PKD1,MAP2K2,PIAS4,ZNF264,MCM6,POLQ,SUB1,FBXW11,CDK2,CREB3L4,CSRNP1,CCT5,DCP1B,NDUFC2,OBI1,SMARCA5,MTERF3,NACC1,PRKCI,ATXN7,F2RL1,ORC5,NFIL3,NUDT21,MED1,THAP11,TRIM56,PAM,NUDT16L1,ZBTB21,PDE12,HOXB9,TFE3,DIS3L2,EID2B,RUVBL1,FADS1,ZBTB2,TR…
GO:0019538	Protein metabolic process	161	3910	0.13	0.34	0.0088	OTUD5,EIF2AK1,PIGH,PAF1,CEP41,AEBP1,PRPF19,HCFC2,WDR77,DUSP4,RNF11,LIF,UBE2M,MBD2,NARS1,ESPL1,MOCOS,TRAF5,PDGFRB,EIF3J,APH1B,ZDHHC2,PKD1,MAP2K2,PIAS4,CHMP3,GFM1,FBXW11,PHLDA1,CDK2,RHBDL3,EIF2D,RPS27A,SHPRH,ASB6,AASDHPPT,LTO1,OBI1,SMARCA5,ATG3,MRPL17,RNPEP,CHCHD4,PRKCI,ATXN7,CLPX,MRPL16,VPS37C,PPIC,TRIM56,PAM,MGAT2,CYCS,RPL15,ZDHHC24,MAP3K11,MRPL57,ATG4D,RNF26,USP20,EEF1AKMT4,RUVBL1,FBXL13,TRIM25,…
GO:0006996	Organelle organization	150	3470	0.15	0.4	0.0024	RANBP9,TMED1,L3MBTL2,CHRAC1,FSD1,BET1,CAV2,RPA3,FIS1,CEP41,HCFC2,STBD1,LIF,STRIP2,NDUFA2,SCO1,MBD2,AVIL,ESPL1,FHOD1,RSBN1,PDGFRB,ZDHHC2,CCDC6,CHMP3,MCM6,POLQ,RAB10,SUB1,FBXW11,NDUFA9,CDK2,EIF2D,PELO,SHPRH,LTO1,NDUFC2,SMARCA5,ATG3,ERCC3,MTERF3,BUB1B,TMSB15A,KPNB1,SPATC1L,CHCHD4,PRKCI,ATXN7,ARF6,VPS35,RRM1,VPS37C,TMED10,MMGT1,GABARAP,SH3PXD2B,ATG4D,RNF26,MCM9,DIS3L2,RUVBL1,CHORDC1,TIMM22,RRS1,WRAP5…
GO:1901360	Organic cyclic compound metabolic process	139	3181	0.16	0.4	0.0030	NFE2L3,REXO1,EIF2AK1,SLC25A1,PNN,CHRAC1,PAF1,SF3A2,DNASE2,RPA3,PRPF19,ORC2,MSH6,WDR77,AKR7A2,NDUFA2,NARS1,TBX3,ACSBG1,FDXACB1,FDX1,TOPBP1,METTL5,MOCOS,N4BP1,PIAS4,MCM6,POLQ,NOP58,SUB1,NDUFA9,CDK2,MFAP1,ELAC1,PELO,SHPRH,AASDHPPT,LTO1,DCP1B,NDUFC2,SMARCA5,ERCC3,BDH2,ORC5,NFIL3,CLPX,NUDT21,MED1,RRM1,UTP23,PDE12,HOXB9,MCM9,DIS3L2,RUVBL1,RRS1,DCTPP1,WRAP53,AKAP17A,WDR33,TRMT12,DHX34,PURA,TTF1,HSP90AA1…
GO:0006725	Cellular aromatic compound metabolic process	135	2936	0.18	0.46	0.00062	NFE2L3,REXO1,EIF2AK1,SLC25A1,PNN,CHRAC1,PAF1,SF3A2,DNASE2,RPA3,PRPF19,ORC2,MSH6,WDR77,AKR7A2,NDUFA2,NARS1,TBX3,ACSBG1,FDXACB1,TOPBP1,METTL5,N4BP1,PIAS4,MCM6,POLQ,NOP58,SUB1,NDUFA9,CDK2,MFAP1,ELAC1,PELO,SHPRH,AASDHPPT,LTO1,DCP1B,NDUFC2,SMARCA5,ERCC3,BDH2,ORC5,NFIL3,CLPX,NUDT21,MED1,RRM1,UTP23,PDE12,HOXB9,MCM9,DIS3L2,RUVBL1,RRS1,DCTPP1,WRAP53,AKAP17A,WDR33,TRMT12,DHX34,PURA,TTF1,HSP90AA1,PRPF4B,FOX…
GO:0046483	Heterocycle metabolic process	134	2891	0.18	0.47	0.00052	NFE2L3,REXO1,EIF2AK1,SLC25A1,PNN,CHRAC1,PAF1,SF3A2,DNASE2,RPA3,PRPF19,ORC2,MSH6,WDR77,NDUFA2,NARS1,TBX3,ACSBG1,FDXACB1,TOPBP1,METTL5,MOCOS,N4BP1,PIAS4,MCM6,POLQ,NOP58,SUB1,NDUFA9,CDK2,MFAP1,ELAC1,PELO,SHPRH,AASDHPPT,LTO1,DCP1B,NDUFC2,SMARCA5,ERCC3,BDH2,ORC5,NFIL3,CLPX,NUDT21,MED1,RRM1,UTP23,PDE12,HOXB9,MCM9,DIS3L2,RUVBL1,RRS1,DCTPP1,WRAP53,AKAP17A,WDR33,TRMT12,DHX34,PURA,TTF1,HSP90AA1,PRPF4B,FOXO…
GO:0009892	Negative regulation of metabolic process	134	2982	0.17	0.43	0.0016	NFE2L3,OTUD5,BCL3,EIF2AK1,L3MBTL2,SFRP1,PAF1,FIS1,AEBP1,HCFC2,ORC2,MSH6,BHLHE41,ORMDL2,ZNF350,EAPP,ZNF764,MBD2,TBX3,KLF3,TRAF5,N4BP1,PIAS4,POLQ,SUB1,FBXW11,PRKAR2A,CDK2,PELO,DCP1B,NDUFC2,SMARCA5,MTERF3,BUB1B,NACC1,F2RL1,NFIL3,VPS35,MED1,MIDN,TMED10,THAP11,YWHAG,NUDT16L1,ZBTB21,PDE12,HEG1,TFE3,DIS3L2,EID2B,CHORDC1,ZBTB2,ZNF354B,HEXIM1,H1-10,PGP,DHX34,PURA,TTF1,LARP1,UXT,BAG5,NELFB,FOXO3,KAT5,SMARC…
GO:0006139	Nucleobase-containing compound metabolic process	129	2722	0.19	0.49	0.00033	NFE2L3,REXO1,SLC25A1,PNN,CHRAC1,PAF1,SF3A2,DNASE2,RPA3,PRPF19,ORC2,MSH6,WDR77,NDUFA2,NARS1,TBX3,ACSBG1,FDXACB1,TOPBP1,METTL5,N4BP1,PIAS4,MCM6,POLQ,NOP58,SUB1,NDUFA9,CDK2,MFAP1,ELAC1,PELO,SHPRH,LTO1,DCP1B,NDUFC2,SMARCA5,ERCC3,ORC5,NFIL3,CLPX,NUDT21,MED1,RRM1,UTP23,PDE12,HOXB9,MCM9,DIS3L2,RUVBL1,RRS1,DCTPP1,WRAP53,AKAP17A,WDR33,TRMT12,DHX34,PURA,TTF1,HSP90AA1,PRPF4B,FOXO3,THUMPD3,KAT5,SMARCB1,AK5,T…
GO:0010605	Negative regulation of macromolecule metabolic process	125	2760	0.17	0.41	0.0023	NFE2L3,OTUD5,BCL3,EIF2AK1,L3MBTL2,SFRP1,PAF1,AEBP1,HCFC2,ORC2,MSH6,BHLHE41,ZNF350,EAPP,ZNF764,MBD2,TBX3,KLF3,TRAF5,N4BP1,PIAS4,POLQ,SUB1,FBXW11,PRKAR2A,CDK2,PELO,DCP1B,SMARCA5,MTERF3,BUB1B,NACC1,F2RL1,NFIL3,VPS35,MED1,TMED10,THAP11,YWHAG,NUDT16L1,ZBTB21,PDE12,HEG1,DIS3L2,EID2B,CHORDC1,ZBTB2,ZNF354B,HEXIM1,H1-10,DHX34,PURA,TTF1,LARP1,UXT,BAG5,NELFB,FOXO3,KAT5,SMARCB1,ZNF93,PKN1,FYN,ZNF140,STRN3,HA…
GO:0051641	Cellular localization	121	2677	0.17	0.4	0.0030	ARF5,BCL3,EIF2AK1,CMTM6,TMED1,ANKRD54,NUTF2,PAF1,BET1,FIS1,CEP41,UNC93B1,PRPF19,AKAP3,STBD1,GNGT1,ARF3,ESPL1,FHOD1,EXOC6,ZDHHC2,PKD1,CHMP3,ARCN1,RAB10,FBXW11,CDH2,SH3GL1,EIF2D,TMEM87B,ATG3,ERCC3,BUB1B,TMSB15A,KPNB1,CHCHD4,PRKCI,SPTSSA,ARF6,SEC61A2,VPS35,MED1,VPS37C,TMED10,SCG2,MMGT1,YWHAG,GABARAP,ZDHHC24,SH3PXD2B,ATG4D,HEG1,RNF26,MCM9,TIMM22,BORCS5,RRS1,WRAP53,BAIAP3,XPOT,DENND5A,PURA,INTU,FAM91A…
GO:0044260	Cellular macromolecule metabolic process	120	2512	0.19	0.48	0.00053	EIF2AK1,PIGH,CHRAC1,DNASE2,RPA3,PRPF19,HCFC2,ORC2,MSH6,WDR77,STBD1,RNF11,NARS1,FDXACB1,TOPBP1,METTL5,EIF3J,ZDHHC2,PIAS4,CHMP3,MCM6,POLQ,GFM1,FBXW11,PHLDA1,CDK2,EIF2D,RPS27A,PELO,SHPRH,LTO1,DCP1B,SMARCA5,ERCC3,MRPL17,AGL,ORC5,MRPL16,RRM1,VPS37C,MGAT2,PDE12,RPL15,ZDHHC24,MRPL57,RNF26,USP20,EEF1AKMT4,MCM9,DIS3L2,RUVBL1,FBXL13,DCTPP1,TRIM25,WRAP53,WDR33,TRMT12,DHX34,PURA,HSP90AA1,LARP1,MRPL35,UBA1,ZC…
GO:0051172	Negative regulation of nitrogen compound metabolic process	118	2403	0.21	0.5	0.00030	NFE2L3,BCL3,EIF2AK1,L3MBTL2,SFRP1,PAF1,FIS1,AEBP1,HCFC2,ORC2,MSH6,BHLHE41,ORMDL2,ZNF350,EAPP,ZNF764,MBD2,TBX3,KLF3,TRAF5,N4BP1,PIAS4,POLQ,SUB1,FBXW11,PRKAR2A,CDK2,DCP1B,SMARCA5,MTERF3,BUB1B,NACC1,NFIL3,VPS35,MED1,TMED10,THAP11,YWHAG,NUDT16L1,ZBTB21,PDE12,HEG1,DIS3L2,EID2B,CHORDC1,ZBTB2,ZNF354B,HEXIM1,H1-10,DHX34,PURA,TTF1,LARP1,UXT,BAG5,NELFB,FOXO3,KAT5,SMARCB1,ZNF93,PKN1,FYN,ZNF140,STRN3,PLAGL1,…
GO:0009058	Biosynthetic process	118	2506	0.19	0.45	0.00098	NFE2L3,EIF2AK1,SLC25A1,PIGH,CHRAC1,PAF1,PRPF19,ODC1,MBOAT7,NDUFA2,NARS1,TBX3,ACSBG1,FDX1,MOCOS,VAC14,PDGFRB,EIF3J,ZDHHC2,POLQ,GFM1,SUB1,NDUFA9,PHLDA1,CDK2,CSAD,PGD,EIF2D,RPS27A,AASDHPPT,LTO1,NDUFC2,SMARCA5,ERCC3,MRPL17,AGL,BDH2,NFIL3,SPTSSA,MRPL16,MED1,RRM1,FASN,PAM,MGAT2,RPL15,ZDHHC24,HOXB9,MRPL57,FADS1,WRAP53,PGP,TTF1,HSP90AA1,LARP1,MRPL35,ZC3H15,EEF1A1,FOXO3,SMARCB1,VAPA,AK5,HAND2,TYW1,PARP1,I…
GO:0051246	Regulation of protein metabolic process	118	2622	0.17	0.39	0.0044	RANBP9,BCL3,EIF2AK1,ANKRD54,SFRP1,PAF1,FIS1,ODC1,LIF,METTL5,PDGFRB,EIF3J,APH1B,ZDHHC2,PKD1,N4BP1,MAP2K2,PIAS4,GFM1,FBXW11,PRKAR2A,CDK2,EIF2D,PELO,DCP1B,SMARCA5,BUB1B,SPATC1L,VPS35,CLPX,TMED10,YWHAG,GABARAP,CYCS,PDE12,MAP3K11,HEG1,FGF5,DIS3L2,CHORDC1,MOB2,HEXIM1,PURA,HSP90AA1,LARP1,BAG5,EEF1A1,FOXO3,BRAT1,TSLP,KAT5,SMARCB1,PKN1,FYN,NRDC,TMEM259,SERTAD1,TAB2,IVNS1ABP,SOAT1,PLPP3,MCTS1,BEX4,TRUB2,AZ…
GO:1901576	Organic substance biosynthetic process	116	2438	0.19	0.46	0.00078	NFE2L3,EIF2AK1,SLC25A1,PIGH,CHRAC1,PAF1,PRPF19,ODC1,MBOAT7,NDUFA2,NARS1,TBX3,ACSBG1,FDX1,MOCOS,VAC14,PDGFRB,EIF3J,ZDHHC2,POLQ,GFM1,SUB1,NDUFA9,PHLDA1,CDK2,CSAD,PGD,EIF2D,RPS27A,AASDHPPT,LTO1,NDUFC2,SMARCA5,ERCC3,MRPL17,AGL,BDH2,NFIL3,SPTSSA,MRPL16,MED1,RRM1,FASN,PAM,MGAT2,RPL15,ZDHHC24,HOXB9,MRPL57,FADS1,WRAP53,PGP,TTF1,HSP90AA1,LARP1,MRPL35,ZC3H15,EEF1A1,FOXO3,SMARCB1,VAPA,AK5,HAND2,TYW1,PARP1,I…
GO:0031324	Negative regulation of cellular metabolic process	112	2265	0.21	0.5	0.00033	NFE2L3,BCL3,EIF2AK1,L3MBTL2,SFRP1,PAF1,FIS1,AEBP1,HCFC2,ORC2,MSH6,BHLHE41,ORMDL2,ZNF350,EAPP,ZNF764,MBD2,TBX3,KLF3,TRAF5,N4BP1,PIAS4,POLQ,SUB1,FBXW11,PRKAR2A,CDK2,DCP1B,NDUFC2,SMARCA5,MTERF3,NACC1,NFIL3,MED1,MIDN,THAP11,YWHAG,NUDT16L1,ZBTB21,PDE12,HEG1,DIS3L2,EID2B,CHORDC1,ZBTB2,ZNF354B,HEXIM1,H1-10,PGP,DHX34,PURA,TTF1,LARP1,UXT,BAG5,NELFB,FOXO3,KAT5,SMARCB1,ZNF93,PKN1,FYN,ZNF140,STRN3,PLAGL1,ZNF…
GO:0044249	Cellular biosynthetic process	111	2362	0.19	0.43	0.0020	NFE2L3,EIF2AK1,SLC25A1,PIGH,CHRAC1,PAF1,ODC1,MBOAT7,NDUFA2,NARS1,TBX3,ACSBG1,MOCOS,VAC14,EIF3J,ZDHHC2,POLQ,GFM1,SUB1,NDUFA9,PHLDA1,CDK2,CSAD,EIF2D,RPS27A,AASDHPPT,LTO1,NDUFC2,SMARCA5,ERCC3,MRPL17,AGL,BDH2,NFIL3,SPTSSA,MRPL16,MED1,RRM1,FASN,PAM,MGAT2,RPL15,ZDHHC24,HOXB9,MRPL57,FADS1,WRAP53,PGP,TTF1,HSP90AA1,LARP1,MRPL35,ZC3H15,EEF1A1,FOXO3,SMARCB1,VAPA,AK5,HAND2,PARP1,IARS2,IVNS1ABP,NPM3,GCLM,PLPP…
GO:0090304	Nucleic acid metabolic process	110	2203	0.21	0.5	0.00033	NFE2L3,REXO1,PNN,CHRAC1,PAF1,SF3A2,DNASE2,RPA3,PRPF19,ORC2,MSH6,WDR77,NARS1,TBX3,FDXACB1,TOPBP1,METTL5,N4BP1,PIAS4,MCM6,POLQ,NOP58,SUB1,CDK2,MFAP1,ELAC1,PELO,SHPRH,LTO1,DCP1B,SMARCA5,ERCC3,ORC5,NFIL3,NUDT21,MED1,RRM1,UTP23,PDE12,HOXB9,MCM9,DIS3L2,RUVBL1,RRS1,DCTPP1,WRAP53,AKAP17A,WDR33,TRMT12,DHX34,PURA,TTF1,HSP90AA1,PRPF4B,FOXO3,THUMPD3,KAT5,SMARCB1,TYW1,MCMBP,MAK16,LONP1,RFWD3,ZNF830,TOP1,PARP1…
GO:0010467	Gene expression	108	2101	0.23	0.53	0.00019	NFE2L3,EIF2AK1,PNN,PAF1,SF3A2,PRPF19,MSH6,WDR77,NARS1,TBX3,FDXACB1,METTL5,EIF3J,APH1B,POLQ,GFM1,NOP58,SUB1,CDK2,MFAP1,ELAC1,EIF2D,RPS27A,AASDHPPT,LTO1,SMARCA5,ERCC3,MRPL17,CHCHD4,NFIL3,MRPL16,NUDT21,MED1,CYCS,UTP23,PDE12,RPL15,HOXB9,MRPL57,RRS1,AKAP17A,WDR33,PCSK7,TRMT12,BOLA2,TTF1,LARP1,PRPF4B,MRPL35,ZC3H15,EEF1A1,FOXO3,THUMPD3,SMARCB1,TYW1,MAK16,ZNF830,PARP1,IARS2,IVNS1ABP,CDC40,NPM3,ZRANB2,MCT…
GO:0033036	Macromolecule localization	105	2356	0.16	0.33	0.0156	ARF5,BCL3,CMTM6,TMED1,NUTF2,PAF1,BET1,FIS1,CEP41,UNC93B1,PRPF19,AKAP3,PLEKHA3,GNGT1,ARF3,EXOC6,ZDHHC2,PKD1,CHMP3,ARCN1,NOP58,RAB10,CDH2,EIF2D,ATG3,ERCC3,BUB1B,TMSB15A,KPNB1,CHCHD4,PRKCI,SPTSSA,ARF6,SEC61A2,VPS35,MED1,VPS37C,TMED10,SCG2,MMGT1,YWHAG,GABARAP,ZDHHC24,SH3PXD2B,ATG4D,HEG1,RNF26,MCM9,PITPNA,TIMM22,RRS1,WRAP53,XPOT,INTU,FAM91A1,HSP90AA1,STARD10,SEC62,ATAD1,VAPA,ATP13A1,TOMM20L,KIFAP3,RAB…
GO:0008104	Protein localization	100	1943	0.23	0.51	0.00033	ARF5,BCL3,CMTM6,TMED1,NUTF2,PAF1,BET1,FIS1,CEP41,UNC93B1,PRPF19,AKAP3,GNGT1,ARF3,EXOC6,ZDHHC2,PKD1,CHMP3,ARCN1,RAB10,CDH2,EIF2D,ATG3,ERCC3,BUB1B,TMSB15A,KPNB1,CHCHD4,PRKCI,SPTSSA,ARF6,SEC61A2,VPS35,MED1,VPS37C,TMED10,SCG2,MMGT1,YWHAG,GABARAP,ZDHHC24,SH3PXD2B,ATG4D,HEG1,RNF26,MCM9,TIMM22,RRS1,WRAP53,XPOT,INTU,FAM91A1,HSP90AA1,SEC62,ATAD1,VAPA,ATP13A1,TOMM20L,KIFAP3,RABIF,MTX1,TPBG,GBF1,MCOLN2,ARRD…
GO:0009891	Positive regulation of biosynthetic process	92	2080	0.16	0.26	0.0460	BCL3,SFRP1,ZNF574,HCFC2,WDR77,ATAD2B,LIF,EAPP,MBD2,TBX3,FHOD1,METTL5,PDGFRB,ATF1,PKD1,MAP2K2,SUB1,FBXW11,CDK2,CREB3L4,CSRNP1,CCT5,NDUFC2,SMARCA5,ATXN7,F2RL1,NFIL3,VPS35,MED1,THAP11,TRIM56,HOXB9,TFE3,RUVBL1,TRIM25,WRAP53,HOXB2,HSP90AA1,LARP1,FOXO3,KAT5,SMARCB1,PKN1,STRN3,SERTAD1,HAND2,PLAGL1,PARP1,SOAT1,MLLT11,CDC5L,ADIRF,FOXJ3,TRUB2,PIM1,KLF4,BAMBI,DVL1,NUFIP1,DNM2,SQSTM1,CCNK,MAP3K4,PPP3CA,SMARC…
GO:0031328	Positive regulation of cellular biosynthetic process	91	2041	0.16	0.27	0.0407	BCL3,SFRP1,ZNF574,HCFC2,WDR77,ATAD2B,LIF,EAPP,MBD2,TBX3,FHOD1,METTL5,PDGFRB,ATF1,PKD1,MAP2K2,SUB1,FBXW11,CDK2,CREB3L4,CSRNP1,CCT5,NDUFC2,SMARCA5,ATXN7,F2RL1,NFIL3,VPS35,MED1,THAP11,TRIM56,HOXB9,TFE3,RUVBL1,TRIM25,WRAP53,HOXB2,HSP90AA1,LARP1,FOXO3,KAT5,SMARCB1,PKN1,STRN3,SERTAD1,HAND2,PLAGL1,PARP1,SOAT1,MLLT11,CDC5L,ADIRF,FOXJ3,TRUB2,PIM1,KLF4,BAMBI,DVL1,NUFIP1,DNM2,SQSTM1,CCNK,MAP3K4,PPP3CA,SMARC…
GO:0010557	Positive regulation of macromolecule biosynthetic process	90	1935	0.18	0.34	0.0138	BCL3,SFRP1,ZNF574,HCFC2,WDR77,ATAD2B,LIF,EAPP,MBD2,TBX3,FHOD1,METTL5,PDGFRB,ATF1,PKD1,MAP2K2,SUB1,FBXW11,CDK2,CREB3L4,CSRNP1,CCT5,SMARCA5,ATXN7,F2RL1,NFIL3,MED1,THAP11,TRIM56,HOXB9,TFE3,RUVBL1,TRIM25,WRAP53,HOXB2,HSP90AA1,LARP1,FOXO3,KAT5,SMARCB1,PKN1,STRN3,SERTAD1,HAND2,PLAGL1,PARP1,SOAT1,MLLT11,CDC5L,ADIRF,FOXJ3,TRUB2,PIM1,KLF4,BAMBI,DVL1,NUFIP1,DNM2,SQSTM1,CCNK,MAP3K4,PPP3CA,SMARCD1,ZFPM2,AKAP…
GO:0051649	Establishment of localization in cell	87	1756	0.21	0.42	0.0030	ARF5,BCL3,EIF2AK1,CMTM6,TMED1,ANKRD54,NUTF2,BET1,FIS1,UNC93B1,STBD1,ARF3,ESPL1,FHOD1,EXOC6,ZDHHC2,PKD1,CHMP3,ARCN1,RAB10,FBXW11,SH3GL1,EIF2D,TMEM87B,ATG3,KPNB1,CHCHD4,PRKCI,ARF6,SEC61A2,VPS35,MED1,VPS37C,TMED10,YWHAG,GABARAP,ZDHHC24,TIMM22,BORCS5,RRS1,BAIAP3,XPOT,DENND5A,PURA,INTU,FAM91A1,HSP90AA1,UXT,SEC62,KAT5,BORCS7,VAPA,SYT5,ERGIC2,TOMM20L,KIFAP3,MTX1,GBF1,DNLZ,IPO13,ZDHHC18,DVL1,EXOC1,DNM2,P…
GO:0045934	Negative regulation of nucleobase-containing compound metabolic process	83	1562	0.24	0.49	0.00073	NFE2L3,BCL3,L3MBTL2,SFRP1,PAF1,FIS1,AEBP1,HCFC2,ORC2,MSH6,BHLHE41,ZNF350,EAPP,ZNF764,MBD2,TBX3,KLF3,TRAF5,PIAS4,POLQ,SUB1,FBXW11,CDK2,SMARCA5,MTERF3,NACC1,NFIL3,MED1,THAP11,NUDT16L1,ZBTB21,EID2B,ZBTB2,ZNF354B,HEXIM1,H1-10,DHX34,PURA,TTF1,LARP1,UXT,NELFB,FOXO3,KAT5,ZNF93,ZNF140,STRN3,PLAGL1,ZNF830,PARP1,PCGF6,NKAP,ZNF217,KLF4,KDM5C,ID1,E2F6,LOXL2,SQSTM1,PPP3CA,ZFPM2,CBX6,ELAVL1,DAP,DUSP22,THAP5,KA…
GO:0044271	Cellular nitrogen compound biosynthetic process	81	1494	0.25	0.51	0.00053	NFE2L3,EIF2AK1,SLC25A1,CHRAC1,PAF1,ODC1,NDUFA2,NARS1,TBX3,ACSBG1,EIF3J,POLQ,GFM1,SUB1,NDUFA9,CDK2,EIF2D,RPS27A,LTO1,NDUFC2,SMARCA5,ERCC3,MRPL17,BDH2,NFIL3,SPTSSA,MRPL16,MED1,RRM1,PAM,RPL15,HOXB9,MRPL57,WRAP53,TTF1,HSP90AA1,LARP1,MRPL35,ZC3H15,EEF1A1,FOXO3,SMARCB1,VAPA,AK5,HAND2,PARP1,IARS2,IVNS1ABP,NPM3,GCLM,MCTS1,AZIN2,KLF4,MRPL50,EIF2S2,EIF1AX,NDUFB6,AK3,SQSTM1,CCNK,CDKN2D,SLC35B2,MTHFD2L,SMS,F…
GO:0009890	Negative regulation of biosynthetic process	81	1622	0.21	0.4	0.0044	NFE2L3,BCL3,EIF2AK1,L3MBTL2,SFRP1,PAF1,AEBP1,HCFC2,ORC2,BHLHE41,ORMDL2,ZNF350,EAPP,ZNF764,MBD2,TBX3,KLF3,PIAS4,FBXW11,CDK2,DCP1B,NDUFC2,SMARCA5,MTERF3,NACC1,NFIL3,MED1,THAP11,ZBTB21,PDE12,DIS3L2,EID2B,ZBTB2,ZNF354B,HEXIM1,PGP,PURA,LARP1,UXT,NELFB,FOXO3,KAT5,ZNF93,FYN,ZNF140,STRN3,PLAGL1,PARP1,PCGF6,NKAP,ZNF217,KLF4,KDM5C,ID1,ERRFI1,E2F6,LOXL2,SQSTM1,GAPDH,ZFPM2,CBX6,DAP,DUSP22,THAP5,KAT8,RPL10,IN…
GO:0016070	RNA metabolic process	80	1550	0.23	0.44	0.0022	NFE2L3,PNN,PAF1,SF3A2,PRPF19,WDR77,NARS1,TBX3,FDXACB1,METTL5,N4BP1,NOP58,SUB1,CDK2,MFAP1,ELAC1,PELO,DCP1B,SMARCA5,ERCC3,NFIL3,NUDT21,MED1,UTP23,PDE12,HOXB9,DIS3L2,RRS1,AKAP17A,WDR33,TRMT12,DHX34,TTF1,PRPF4B,FOXO3,THUMPD3,SMARCB1,TYW1,MAK16,ZNF830,PARP1,IARS2,IVNS1ABP,CDC40,NPM3,ZRANB2,CDC5L,TP53RK,TRUB2,KLF4,NUFIP1,NOL10,SQSTM1,CCNK,SNU13,FASTKD2,IK,TSC22D1,ALKBH8,CDK12,ECD,MTO1,LSM5,TRA2B,DPH3,P…
GO:0031327	Negative regulation of cellular biosynthetic process	79	1592	0.21	0.38	0.0064	NFE2L3,BCL3,EIF2AK1,L3MBTL2,SFRP1,PAF1,AEBP1,HCFC2,ORC2,BHLHE41,ORMDL2,ZNF350,EAPP,ZNF764,MBD2,TBX3,KLF3,PIAS4,FBXW11,CDK2,DCP1B,SMARCA5,MTERF3,NACC1,NFIL3,MED1,THAP11,ZBTB21,PDE12,DIS3L2,EID2B,ZBTB2,ZNF354B,HEXIM1,PGP,PURA,LARP1,UXT,NELFB,FOXO3,KAT5,ZNF93,FYN,ZNF140,STRN3,PLAGL1,PARP1,PCGF6,NKAP,ZNF217,KLF4,KDM5C,ID1,E2F6,LOXL2,SQSTM1,GAPDH,ZFPM2,CBX6,DAP,DUSP22,THAP5,KAT8,RPL10,INPP5K,WWTR1,RYB…
GO:0010558	Negative regulation of macromolecule biosynthetic process	76	1532	0.21	0.37	0.0087	NFE2L3,BCL3,EIF2AK1,L3MBTL2,SFRP1,PAF1,AEBP1,HCFC2,ORC2,BHLHE41,ZNF350,EAPP,ZNF764,MBD2,TBX3,KLF3,PIAS4,FBXW11,CDK2,DCP1B,SMARCA5,MTERF3,NACC1,NFIL3,MED1,THAP11,ZBTB21,PDE12,DIS3L2,EID2B,ZBTB2,ZNF354B,HEXIM1,PURA,LARP1,UXT,NELFB,FOXO3,KAT5,ZNF93,ZNF140,STRN3,PLAGL1,PARP1,PCGF6,NKAP,ZNF217,KLF4,KDM5C,ID1,E2F6,LOXL2,SQSTM1,GAPDH,ZFPM2,CBX6,DAP,DUSP22,THAP5,KAT8,RPL10,INPP5K,WWTR1,RYBP,CDK5,PHC3,TOB…
GO:0045184	Establishment of protein localization	75	1272	0.29	0.56	0.00019	ARF5,BCL3,CMTM6,TMED1,NUTF2,BET1,FIS1,CEP41,UNC93B1,ARF3,EXOC6,ZDHHC2,PKD1,CHMP3,ARCN1,RAB10,EIF2D,ATG3,KPNB1,CHCHD4,PRKCI,ARF6,SEC61A2,VPS35,MED1,VPS37C,TMED10,SCG2,MMGT1,YWHAG,GABARAP,ZDHHC24,ATG4D,TIMM22,XPOT,FAM91A1,HSP90AA1,SEC62,ATAD1,ATP13A1,TOMM20L,RABIF,MTX1,GBF1,MCOLN2,ARRDC1,RAB3B,DNLZ,IPO13,ZDHHC18,EXOC1,KRT18,DNM2,PTPRN2,SQSTM1,SNX9,PPP3CA,TIMM9,EMC6,RAB2B,SEH1L,NRXN1,ELAVL1,LAMP2,CD…
GO:0046907	Intracellular transport	75	1365	0.25	0.5	0.00074	ARF5,BCL3,CMTM6,TMED1,ANKRD54,NUTF2,BET1,FIS1,UNC93B1,STBD1,ARF3,FHOD1,EXOC6,ZDHHC2,PKD1,CHMP3,ARCN1,RAB10,FBXW11,EIF2D,TMEM87B,ATG3,KPNB1,CHCHD4,PRKCI,ARF6,SEC61A2,VPS35,MED1,VPS37C,TMED10,YWHAG,GABARAP,ZDHHC24,TIMM22,BORCS5,RRS1,BAIAP3,XPOT,DENND5A,PURA,INTU,FAM91A1,HSP90AA1,UXT,SEC62,BORCS7,VAPA,ERGIC2,TOMM20L,KIFAP3,MTX1,GBF1,DNLZ,IPO13,ZDHHC18,SQSTM1,SNX9,PPP3CA,TIMM9,SEH1L,ELAVL1,LAPTM4B,LA…
GO:0009059	Macromolecule biosynthetic process	75	1394	0.25	0.47	0.0013	NFE2L3,EIF2AK1,PIGH,CHRAC1,PAF1,NARS1,TBX3,PDGFRB,EIF3J,ZDHHC2,POLQ,GFM1,SUB1,PHLDA1,CDK2,EIF2D,RPS27A,LTO1,SMARCA5,ERCC3,MRPL17,AGL,NFIL3,MRPL16,MED1,RRM1,MGAT2,RPL15,ZDHHC24,HOXB9,MRPL57,WRAP53,TTF1,HSP90AA1,LARP1,MRPL35,ZC3H15,EEF1A1,FOXO3,SMARCB1,PARP1,IARS2,IVNS1ABP,NPM3,MCTS1,ZDHHC18,KLF4,MRPL50,EIF2S2,EIF1AX,B4GALT1,SQSTM1,CCNK,CDKN2D,ZDHHC8,DERL3,FASTKD2,TSC22D1,CDK12,RPL10,GCNT1,ALG2,EIF…
GO:0051253	Negative regulation of RNA metabolic process	75	1434	0.23	0.43	0.0026	NFE2L3,BCL3,L3MBTL2,SFRP1,PAF1,AEBP1,HCFC2,ORC2,BHLHE41,ZNF350,EAPP,ZNF764,MBD2,TBX3,KLF3,TRAF5,PIAS4,FBXW11,CDK2,SMARCA5,MTERF3,NACC1,NFIL3,MED1,THAP11,ZBTB21,EID2B,ZBTB2,ZNF354B,HEXIM1,DHX34,PURA,LARP1,UXT,NELFB,FOXO3,KAT5,ZNF93,ZNF140,STRN3,PLAGL1,PARP1,PCGF6,NKAP,ZNF217,KLF4,KDM5C,ID1,E2F6,LOXL2,SQSTM1,PPP3CA,ZFPM2,CBX6,ELAVL1,DAP,DUSP22,THAP5,KAT8,RPL10,INPP5K,WWTR1,RYBP,CDK5,PHC3,TOB1,ZNF70…
GO:0071705	Nitrogen compound transport	74	1580	0.19	0.27	0.0419	ARF5,BCL3,CMTM6,TMED1,NUTF2,BET1,FIS1,CEP41,UNC93B1,PLEKHA3,ARF3,EXOC6,ZDHHC2,PKD1,CHMP3,ARCN1,RAB10,EIF2D,ATG3,KPNB1,CHCHD4,PRKCI,ARF6,SEC61A2,VPS35,MED1,VPS37C,TMED10,SCG2,YWHAG,GABARAP,ZDHHC24,ATG4D,TIMM22,XPOT,FAM91A1,HSP90AA1,SEC62,VAPA,ATP13A1,TOMM20L,RABIF,MTX1,GBF1,MCOLN2,ARRDC1,RAB3B,DNLZ,IPO13,ZDHHC18,EXOC1,KRT18,DNM2,PTPRN2,SQSTM1,SNX9,SLC35B2,PPP3CA,TIMM9,RAB2B,SEH1L,ELAVL1,LAMP2,CDK5…
GO:1901566	Organonitrogen compound biosynthetic process	72	1338	0.25	0.45	0.0020	EIF2AK1,SLC25A1,PIGH,ODC1,NDUFA2,NARS1,ACSBG1,MOCOS,PDGFRB,EIF3J,ZDHHC2,GFM1,NDUFA9,PHLDA1,CSAD,EIF2D,RPS27A,AASDHPPT,LTO1,NDUFC2,MRPL17,BDH2,SPTSSA,MRPL16,PAM,MGAT2,RPL15,ZDHHC24,MRPL57,LARP1,MRPL35,ZC3H15,EEF1A1,VAPA,AK5,HAND2,TYW1,IARS2,GCLM,PLPP3,MCTS1,AZIN2,ZDHHC18,MRPL50,EIF2S2,EIF1AX,B4GALT1,NDUFB6,AK3,SLC35B2,MTHFD2L,ZDHHC8,DERL3,SMS,FASTKD2,AK9,RPL10,GCNT1,ALG2,NDUFB2,EIF1,RPL30,IRGM,TCE…
GO:0015031	Protein transport	70	1180	0.29	0.55	0.00030	ARF5,BCL3,CMTM6,TMED1,NUTF2,BET1,FIS1,CEP41,UNC93B1,ARF3,EXOC6,ZDHHC2,PKD1,CHMP3,ARCN1,RAB10,EIF2D,ATG3,KPNB1,CHCHD4,PRKCI,ARF6,SEC61A2,VPS35,MED1,VPS37C,TMED10,SCG2,YWHAG,GABARAP,ZDHHC24,ATG4D,TIMM22,XPOT,FAM91A1,HSP90AA1,SEC62,ATP13A1,TOMM20L,RABIF,MTX1,GBF1,MCOLN2,ARRDC1,RAB3B,DNLZ,IPO13,ZDHHC18,EXOC1,KRT18,DNM2,PTPRN2,SQSTM1,SNX9,PPP3CA,TIMM9,RAB2B,SEH1L,ELAVL1,LAMP2,CDK5,SSR3,SPCS3,PIK3R1,RA…
GO:0006886	Intracellular protein transport	48	683	0.36	0.59	0.00030	ARF5,BCL3,TMED1,NUTF2,FIS1,UNC93B1,ARF3,EXOC6,ZDHHC2,PKD1,ARCN1,EIF2D,ATG3,KPNB1,CHCHD4,PRKCI,ARF6,SEC61A2,VPS35,MED1,VPS37C,TMED10,YWHAG,GABARAP,ZDHHC24,TIMM22,XPOT,FAM91A1,HSP90AA1,SEC62,TOMM20L,MTX1,DNLZ,IPO13,ZDHHC18,SQSTM1,SNX9,PPP3CA,TIMM9,ELAVL1,LAMP2,CDK5,SSR3,SPCS3,PIK3R1,VTI1B,COPZ2,CBLB
GO:0008219	Cell death	65	1118	0.28	0.51	0.00073	BCL3,SFRP1,DNASE2,FIS1,MSH6,GNGT1,ESPL1,RMDN3,TRAF5,CHMP3,PHLDA1,CSRNP1,ATG3,ERCC3,BUB1B,ARF6,VPS35,GABARAP,CYCS,MAP3K11,ATG4D,CRIP1,HSP90AA1,UXT,BAG5,FOXO3,BRAT1,KAT5,FAIM,PKN1,VAPA,HAND2,PLAGL1,PIM3,NCKAP1,TOP1,KIFAP3,PARP1,IVNS1ABP,PEA15,MLLT11,GCLM,GHITM,PIM1,KRT18,SQSTM1,C19orf12,CDKN2D,ERO1A,GAPDH,FASTKD2,DAP,GAS2,FHIT,FAM162A,RYBP,CDK5,TNFAIP8,PIK3R1,EIF4G2,RABEP1,SNW1,MARCKS,CIB1,ING5
GO:0007005	Mitochondrion organization	34	445	0.4	0.53	0.0013	CAV2,FIS1,NDUFA2,SCO1,NDUFA9,NDUFC2,ATG3,CHCHD4,VPS35,RRM1,GABARAP,ATG4D,TIMM22,COA5,HSP90AA1,COX19,LONP1,TOMM20L,PARP1,MTX1,GCLM,DNLZ,GHITM,NDUFB6,SQSTM1,TIMM9,NDUFAF8,NDUFB2,CDK5,MFN1,UQCC3,SCO2,MARCKS,MAP1LC3B
GO:0012501	Programmed cell death	61	1084	0.27	0.45	0.0026	BCL3,SFRP1,DNASE2,FIS1,MSH6,GNGT1,ESPL1,RMDN3,TRAF5,CHMP3,PHLDA1,CSRNP1,ATG3,ERCC3,BUB1B,ARF6,VPS35,GABARAP,CYCS,ATG4D,CRIP1,HSP90AA1,UXT,FOXO3,BRAT1,KAT5,FAIM,PKN1,HAND2,PLAGL1,PIM3,NCKAP1,TOP1,KIFAP3,PARP1,IVNS1ABP,PEA15,MLLT11,GCLM,GHITM,PIM1,KRT18,SQSTM1,C19orf12,CDKN2D,ERO1A,GAPDH,FASTKD2,DAP,GAS2,FHIT,FAM162A,RYBP,CDK5,TNFAIP8,PIK3R1,RABEP1,SNW1,MARCKS,CIB1,ING5
GO:0006915	Apoptotic process	59	1041	0.27	0.44	0.0028	BCL3,SFRP1,DNASE2,FIS1,MSH6,GNGT1,ESPL1,RMDN3,TRAF5,CHMP3,PHLDA1,CSRNP1,ATG3,ERCC3,BUB1B,ARF6,VPS35,GABARAP,CYCS,ATG4D,CRIP1,HSP90AA1,UXT,FOXO3,BRAT1,KAT5,FAIM,PKN1,HAND2,PLAGL1,PIM3,NCKAP1,KIFAP3,PARP1,IVNS1ABP,PEA15,MLLT11,GCLM,GHITM,PIM1,KRT18,SQSTM1,C19orf12,ERO1A,GAPDH,FASTKD2,DAP,GAS2,FHIT,FAM162A,RYBP,CDK5,TNFAIP8,PIK3R1,RABEP1,SNW1,MARCKS,CIB1,ING5
GO:0045892	Negative regulation of transcription, DNA-templated	70	1322	0.24	0.43	0.0031	NFE2L3,BCL3,L3MBTL2,SFRP1,PAF1,AEBP1,HCFC2,ORC2,BHLHE41,ZNF350,EAPP,ZNF764,MBD2,TBX3,KLF3,PIAS4,FBXW11,CDK2,SMARCA5,MTERF3,NACC1,NFIL3,MED1,THAP11,ZBTB21,EID2B,ZBTB2,ZNF354B,HEXIM1,PURA,UXT,NELFB,FOXO3,KAT5,ZNF93,ZNF140,STRN3,PLAGL1,PARP1,PCGF6,NKAP,ZNF217,KLF4,KDM5C,ID1,E2F6,LOXL2,SQSTM1,ZFPM2,CBX6,DAP,DUSP22,THAP5,KAT8,RPL10,INPP5K,WWTR1,RYBP,CDK5,PHC3,TOB1,ZNF706,EID1,EIF4G2,MAFF,SMARCC2,ZBTB3…
GO:0033365	Protein localization to organelle	44	713	0.31	0.42	0.0052	BCL3,NUTF2,PAF1,FIS1,RAB10,BUB1B,KPNB1,CHCHD4,ARF6,SEC61A2,VPS35,MED1,VPS37C,TMED10,MMGT1,MCM9,TIMM22,RRS1,WRAP53,INTU,HSP90AA1,SEC62,VAPA,TOMM20L,MTX1,GBF1,DNLZ,IPO13,DVL1,SQSTM1,PPP3CA,TIMM9,EMC6,UBAC2,ELAVL1,IK,LAMP2,CDK5,SSR3,SPCS3,PIK3R1,RABEP1,GAS2L1,CBLB
GO:2000112	Regulation of cellular macromolecule biosynthetic process	36	539	0.34	0.42	0.0063	BCL3,EIF2AK1,METTL5,EIF3J,GFM1,EIF2D,PELO,DCP1B,PDE12,DIS3L2,PURA,LARP1,EEF1A1,FOXO3,SOAT1,MCTS1,TRUB2,KLF4,EIF2S2,EIF1AX,GAPDH,PUM3,ELAVL1,FASTKD2,NECAB1,RPL10,INPP5K,EIF1,DPH3,UHMK1,TOB1,TCEA1,ZNF706,EIF4G2,MPV17L2,DNAJC3
GO:0006417	Regulation of translation	32	456	0.36	0.42	0.0070	BCL3,EIF2AK1,METTL5,EIF3J,GFM1,EIF2D,PELO,DCP1B,PDE12,DIS3L2,PURA,LARP1,EEF1A1,FOXO3,MCTS1,TRUB2,EIF2S2,EIF1AX,GAPDH,PUM3,ELAVL1,FASTKD2,RPL10,EIF1,DPH3,UHMK1,TOB1,TCEA1,ZNF706,EIF4G2,MPV17L2,DNAJC3
GO:0090150	Establishment of protein localization to membrane	20	219	0.48	0.44	0.0084	ZDHHC2,RAB10,ATG3,PRKCI,SEC61A2,VPS35,VPS37C,MMGT1,ZDHHC24,TIMM22,HSP90AA1,SEC62,ATAD1,ATP13A1,MTX1,ZDHHC18,KRT18,TIMM9,EMC6,SSR3
GO:0006605	Protein targeting	21	242	0.45	0.42	0.0102	FIS1,ZDHHC2,ATG3,CHCHD4,PRKCI,SEC61A2,VPS37C,YWHAG,GABARAP,ZDHHC24,TIMM22,HSP90AA1,SEC62,TOMM20L,MTX1,DNLZ,ZDHHC18,TIMM9,LAMP2,SSR3,SPCS3
GO:0051726	Regulation of cell cycle	59	1108	0.24	0.36	0.0108	TTLL12,SFRP1,PAF1,FSD1,CAV2,RPA3,PRPF19,LIF,TBX3,ESPL1,TOPBP1,PDGFRB,PKD1,CHMP3,CDK2,SMARCA5,ERCC3,BUB1B,MED1,RRM1,RUVBL1,CHORDC1,HEXIM1,KAT5,SMARCB1,SERTAD1,PLAGL1,PIM3,RFWD3,ZNF830,GBF1,CDC5L,ORC1,PIM1,KLF4,CCNK,CDKN2D,SMARCD1,CTDSP2,CNPPD1,IK,E2F5,CDK12,THAP5,ECD,CDK5,UHMK1,TRNP1,EIF4G2,SMARCC2,BOP1,MBTD1,ANAPC16,TTI2,MYO19,GAS2L1,ING5,GNAI1,RCC1
GO:0022613	Ribonucleoprotein complex biogenesis	31	449	0.35	0.39	0.0112	SF3A2,PRPF19,WDR77,FDXACB1,METTL5,EIF3J,NOP58,EIF2D,NOM1,LTO1,MTERF3,NUDT21,UTP23,RUVBL1,RRS1,HSP90AA1,MAK16,NPM3,MCTS1,SURF6,EIF2S2,NUFIP1,NOL10,SNU13,FASTKD2,RPL10,TRMT112,BOP1,MPV17L2,DDX27,RBIS
GO:0034248	Regulation of cellular amide metabolic process	34	516	0.33	0.39	0.0114	BCL3,EIF2AK1,ORMDL2,METTL5,EIF3J,GFM1,EIF2D,PELO,DCP1B,TMED10,PDE12,DIS3L2,PURA,LARP1,EEF1A1,FOXO3,MCTS1,TRUB2,EIF2S2,EIF1AX,GAPDH,PUM3,ELAVL1,FASTKD2,RPL10,EIF1,DPH3,UHMK1,TOB1,TCEA1,ZNF706,EIF4G2,MPV17L2,DNAJC3
GO:0006396	RNA processing	49	868	0.27	0.36	0.0121	PNN,PAF1,SF3A2,PRPF19,WDR77,FDXACB1,METTL5,NOP58,MFAP1,ELAC1,NUDT21,UTP23,PDE12,RRS1,AKAP17A,WDR33,TRMT12,PRPF4B,THUMPD3,TYW1,MAK16,ZNF830,IVNS1ABP,CDC40,NPM3,ZRANB2,CDC5L,TP53RK,TRUB2,NUFIP1,NOL10,SNU13,FASTKD2,IK,ALKBH8,CDK12,ECD,MTO1,LSM5,TRA2B,DPH3,INTS9,TRMT112,SNW1,BOP1,CTU2,SAP18,DDX27,CPSF1
GO:0043043	Peptide biosynthetic process	29	417	0.36	0.37	0.0157	EIF2AK1,NARS1,EIF3J,GFM1,EIF2D,RPS27A,LTO1,MRPL17,BDH2,MRPL16,RPL15,MRPL57,LARP1,MRPL35,ZC3H15,EEF1A1,IARS2,GCLM,MCTS1,MRPL50,EIF2S2,EIF1AX,FASTKD2,RPL10,EIF1,RPL30,TCEA1,EIF4G2,RPL36
GO:0072594	Establishment of protein localization to organelle	25	335	0.39	0.37	0.0170	BCL3,NUTF2,FIS1,RAB10,KPNB1,CHCHD4,SEC61A2,MED1,VPS37C,TIMM22,HSP90AA1,SEC62,TOMM20L,MTX1,DNLZ,IPO13,SQSTM1,PPP3CA,TIMM9,ELAVL1,LAMP2,SSR3,SPCS3,PIK3R1,CBLB
GO:0051668	Localization within membrane	34	535	0.32	0.35	0.0198	CMTM6,EXOC6,ZDHHC2,RAB10,CDH2,ATG3,PRKCI,ARF6,SEC61A2,VPS35,VPS37C,MMGT1,ZDHHC24,SH3PXD2B,TIMM22,HSP90AA1,SEC62,ATAD1,ATP13A1,MTX1,TPBG,RAB3B,ZDHHC18,DVL1,EXOC1,KRT18,DNM2,TIMM9,EMC6,NRXN1,INPP5K,CDK5,SSR3,RABEP1
GO:0043604	Amide biosynthetic process	34	536	0.32	0.34	0.0202	EIF2AK1,SLC25A1,NARS1,ACSBG1,EIF3J,GFM1,EIF2D,RPS27A,LTO1,MRPL17,BDH2,SPTSSA,MRPL16,PAM,RPL15,MRPL57,LARP1,MRPL35,ZC3H15,EEF1A1,VAPA,IARS2,GCLM,MCTS1,MRPL50,EIF2S2,EIF1AX,FASTKD2,RPL10,EIF1,RPL30,TCEA1,EIF4G2,RPL36
GO:0033108	Mitochondrial respiratory chain complex assembly	12	98	0.6	0.39	0.0211	NDUFA2,SCO1,NDUFA9,NDUFC2,CHCHD4,COA5,COX19,NDUFB6,NDUFAF8,NDUFB2,UQCC3,SCO2
GO:0051052	Regulation of DNA metabolic process	34	541	0.31	0.33	0.0233	CHRAC1,MSH6,MBD2,PDGFRB,ATF1,PIAS4,MCM6,POLQ,SUB1,CDK2,CCT5,OBI1,SMARCA5,ATXN7,ORC5,NUDT16L1,RUVBL1,WRAP53,H1-10,TTF1,HSP90AA1,KAT5,SMARCB1,ZNF93,ZNF830,PARP1,KLF4,MAP3K4,SMARCD1,GNL3,SMARCC2,METTL4,MBTD1,ING5
GO:0006412	Translation	27	389	0.36	0.33	0.0260	EIF2AK1,NARS1,EIF3J,GFM1,EIF2D,RPS27A,LTO1,MRPL17,MRPL16,RPL15,MRPL57,LARP1,MRPL35,ZC3H15,EEF1A1,IARS2,MCTS1,MRPL50,EIF2S2,EIF1AX,FASTKD2,RPL10,EIF1,RPL30,TCEA1,EIF4G2,RPL36
GO:0010608	Post-transcriptional regulation of gene expression	34	546	0.31	0.32	0.0267	BCL3,EIF2AK1,METTL5,TRAF5,EIF3J,GFM1,EIF2D,PELO,DCP1B,NUDT21,PDE12,DIS3L2,PURA,LARP1,EEF1A1,FOXO3,MCTS1,TRUB2,EIF2S2,EIF1AX,GAPDH,PUM3,ELAVL1,FASTKD2,RPL10,EIF1,DPH3,UHMK1,TOB1,TCEA1,ZNF706,EIF4G2,MPV17L2,DNAJC3
GO:0006518	Peptide metabolic process	34	547	0.31	0.32	0.0270	EIF2AK1,NARS1,EIF3J,APH1B,GFM1,EIF2D,RPS27A,LTO1,MRPL17,BDH2,MRPL16,PAM,RPL15,MRPL57,PCSK7,LARP1,MRPL35,ZC3H15,EEF1A1,IARS2,GCLM,MCTS1,MRPL50,EIF2S2,EIF1AX,ERO1A,FASTKD2,RPL10,EIF1,SPCS3,RPL30,TCEA1,EIF4G2,RPL36
GO:0043603	Cellular amide metabolic process	45	810	0.26	0.31	0.0283	EIF2AK1,SLC25A1,CMAS,ORMDL2,NARS1,ACSBG1,GALC,EIF3J,APH1B,GFM1,EIF2D,RPS27A,AASDHPPT,LTO1,MRPL17,BDH2,SPTSSA,MRPL16,PAM,RPL15,MRPL57,PCSK7,LARP1,MRPL35,ZC3H15,EEF1A1,VAPA,IARS2,GCLM,PLPP3,MCTS1,MRPL50,EIF2S2,EIF1AX,ERO1A,MTHFD2L,FASTKD2,RPL10,EIF1,SPCS3,RPL30,TCEA1,EIF4G2,FAR2,RPL36
GO:1905477	Positive regulation of protein localization to membrane	12	104	0.58	0.35	0.0321	FIS1,ZDHHC2,STOM,PRKCI,ARF6,FYN,SQSTM1,ZDHHC8,NRXN1,CDK5,PIK3R1,CIB1
GO:0048193	Golgi vesicle transport	22	292	0.39	0.32	0.0344	ARF5,TMED1,BET1,ARF3,EXOC6,ARCN1,RAB10,PRKCI,TMED10,VAPA,ERGIC2,RABIF,GBF1,PLPP3,EXOC1,KRT18,DNM2,CEP19,RABEP1,VTI1B,TRAPPC2B,COPZ2
GO:0006413	Translational initiation	10	75	0.64	0.34	0.0377	EIF2AK1,EIF3J,EIF2D,LTO1,LARP1,MCTS1,EIF2S2,EIF1AX,EIF1,EIF4G2
GO:0051640	Organelle localization	32	514	0.31	0.3	0.0386	CAV2,ESPL1,FHOD1,EXOC6,CHMP3,ARCN1,RAB10,FBXW11,KPNB1,TMED10,BORCS5,RRS1,FAM91A1,UXT,BRAT1,KAT5,BORCS7,KIFAP3,GBF1,RAB3B,EXOC1,DNM2,MOSPD3,SEH1L,NRXN1,CEP19,CDK5,MFN1,VTI1B,BLOC1S6,TRAPPC2B,MYO19
GO:0034645	Cellular macromolecule biosynthetic process	43	778	0.26	0.29	0.0410	EIF2AK1,PIGH,NARS1,EIF3J,ZDHHC2,GFM1,PHLDA1,EIF2D,RPS27A,LTO1,MRPL17,AGL,MRPL16,MGAT2,RPL15,ZDHHC24,MRPL57,LARP1,MRPL35,ZC3H15,EEF1A1,IARS2,MCTS1,ZDHHC18,MRPL50,EIF2S2,EIF1AX,B4GALT1,ZDHHC8,DERL3,FASTKD2,RPL10,GCNT1,ALG2,EIF1,RPL30,IRGM,TCEA1,PIGY,EIF4G2,RPL36,ST3GAL6,C1GALT1C1L
GO:0072657	Protein localization to membrane	29	455	0.32	0.28	0.0486	ZDHHC2,RAB10,CDH2,ATG3,PRKCI,SEC61A2,VPS35,VPS37C,MMGT1,ZDHHC24,SH3PXD2B,TIMM22,HSP90AA1,SEC62,ATAD1,ATP13A1,MTX1,TPBG,RAB3B,ZDHHC18,DVL1,KRT18,TIMM9,EMC6,NRXN1,INPP5K,CDK5,SSR3,RABEP1
