## Supplemental Table S5 for "Altered RNA-processing provides a mechanistic framework delineating human sex-reversal associated with pathogenic variants in the RNA-helicase DHX37"

### Sheet: (i) overlap
Gene	nbvar_WT	mean_freq_edit_WT	nbvar_R674Q	mean_freq_edit_R674Q	diff_freq	condition	p_val	avg_log2FC	pct.1	pct.2	p_val_adj
N4BP1	0	0	4	0.985714	-0.985714	R674Q	1.12661e-16	0.961933	0.75	0	1.69892e-12
UHMK1	0	0	3	0.956504	-0.956504	R674Q	7.09865e-15	-0.967134	0	1	1.07048e-10
GALC	0	0	5	0.955896	-0.955896	R674Q	4.4301e-07	0.30953	0.75	0	0.00668059
NCKAP1	0	0	3	0.952697	-0.952697	R674Q	5.37899e-12	-0.911524	0.25	1	8.11152e-08
C1orf21	0	0	6	0.926267	-0.926267	R674Q	8.62119e-19	1.15717	0.75	0	1.30008e-14
ZNF626	0	0	4	0.883929	-0.883929	R674Q	4.7893e-16	1.34434	1	0	7.22226e-12
ZNFX1	0	0	4	0.851162	-0.851162	R674Q	2.09194e-28	3.37321	1	1	3.15464e-24
CSAD	0	0	4	0.701038	-0.701038	R674Q	1.38538e-09	-0.687362	0	1	2.08916e-05
MB21D2	0	0	4	0.688621	-0.688621	R674Q	4.5348e-19	1.49526	1	0	6.83848e-15
SSR3	4	0.568059	4	0.795302	-0.227243	both	6.64821e-09	1.707	1	1	0.000100255
SRGAP1	3	0.647302	5	0.68672	-0.0394174	both	1.09465e-07	0.956315	0.75	0.75	0.00165074
SPOCK1	5	0.956818	6	0.97422	-0.0174019	both	4.03088e-14	-2.6178	0.75	1	6.07857e-10
HEG1	3	0.820513	4	0.827553	-0.00704025	both	2.1778e-13	-0.928849	0	1	3.28412e-09
PRKAR2A	4	0.590945	6	0.594991	-0.00404629	both	1.63606e-14	-0.926472	0	1	2.46718e-10
H6PD	4	0.572653	3	0.545649	0.0270044	both	9.52894e-10	1.01967	1	0	1.43696e-05
ALCAM	8	0.923262	12	0.886837	0.0364244	both	7.61454e-08	1.6471	1	0.75	0.00114827
PCCA-DT	4	0.938252	3	0.900769	0.0374829	both	1.23584e-11	0.578191	0.75	0	1.86365e-07
FGD5-AS1	3	0.621204	3	0.573926	0.0472774	both	1.19997e-13	0.722974	0.75	0	1.80956e-09
RAB2B	3	0.757993	3	0.684135	0.073858	both	5.23328e-23	2.20396	1	0.75	7.89178e-19
WWTR1	3	0.993827	5	0.786181	0.207646	both	5.95334e-08	0.850701	0.75	0.75	0.000897763
LOXL2	3	0.66605	0	0	0.66605	WT	1.08321e-07	-1.59888	0.75	1	0.00163347
LTO1	3	0.674242	0	0	0.674242	WT	2.84446e-14	-2.20321	0.75	1	4.28945e-10
CBLB	3	0.683154	0	0	0.683154	WT	3.40999e-14	0.761878	0.75	0	5.14226e-10
KAT8	4	0.777241	0	0	0.777241	WT	1.76278e-07	-0.398886	0	0.75	0.00265827
LRRC28	3	0.96692	0	0	0.96692	WT	1.29753e-08	-0.642688	0	1	0.000195668
