## Supplemental Table S6 for "Altered RNA-processing provides a mechanistic framework delineating human sex-reversal associated with pathogenic variants in the RNA-helicase DHX37"

### Sheet: Feuil1
Gene	Description	Mouse Testis Phenotype	Human Testis Phenotype	Testicular expression (ReproAtlas)	References
EPB41L2	Erythrocyte Membrane Protein Band 4.1 Like 2	small testes, abnormal seminiferous tubule epithelium morphology	NA	Sertoli Weak, non specific	71, 72, 73
KATNAL1	Katanin catalytic subunit A1 like 1	reproductive anomalies, including oligospermia and abnormal Sertoli cell morphology	severe male infertility	Sertoli Weak, non specific	74, 75
MARK4	Microtubule affinity regulating kinase 4	small testes	NA	Sertoli Yes, non specific	76
NEDD4	NEDD4 E3 Ubiquitin Protein Ligase	complete male-to-female sex-reversal	NA	Sertoli Weak, non specific	77
NF1	Neurofibromin 1	abnormal seminiferous tubule epithelium morphology, immature spermatids	Noonan syndrome with cryptorchidism	Sertoli Yes, non specific	78, 79
PAFAH1B1	Platelet activating factor acetylhydrolase 1b regulatory subunit 1	Sertoli cell survival and barrier function	NA	Sertoli Yes, non specific	80
SIAH1	Siah E3 ubiquitin protein ligase 1	sterile	Buratti-Harel syndrome with hypospadias, cryptorchidism	Sertoli Weak, non specific	81, 82
